# Complex Polyploids: Origins, Genomic Composition, and Role of Introgressed Alleles

**DOI:** 10.1101/2023.08.23.553805

**Authors:** J. Luis Leal, Pascal Milesi, Eva Hodková, Qiujie Zhou, Jennifer James, D. Magnus Eklund, Tanja Pyhäjärvi, Jarkko Salojärvi, Martin Lascoux

**Affiliations:** Plant Ecology and Evolution, Department of Ecology and Genetics, Uppsala University, Norbyvägen 18D, 75236 Uppsala, Sweden; Science for Life Laboratory (SciLifeLab), Uppsala University, 75237 Uppsala, Sweden; Faculty of Environmental Sciences, Czech University of Life Sciences Prague, Kamýcká 129, 16521 Prague, Czech Republic; Physiological Botany, Department of Organismal Biology, Linnean Centre for Plant Biology in Uppsala, Uppsala University, Ulls väg 24E, 75651 Uppsala, Sweden; Organismal and Evolutionary Biology Research Program, Faculty of Biological and Environmental Sciences, and Viikki Plant Science Centre, University of Helsinki, P.O. Box 65 (Viikinkaari 1), 00014 Helsinki, Finland; Department of Forest Sciences, University of Helsinki, 00014 Helsinki, Finland; School of Biological Sciences, Nanyang Technological University, 60 Nanyang Drive, Singapore 637551, Singapore

**Author notes:** Correspondence should be sent to: Plant Ecology and Evolution, Department of Ecology and Genetics, Uppsala University, Norbyvägen 18D, 75236 Uppsala, Sweden.

**Keywords:** allopolyploidy, autopolyploidy, Betula, gene flow, genomic polarization, homoeologs, interploidal, introgressive hybridization, polyploid phylogenetics, polyploidization simulation, reticulate evolution

## Abstract

Introgression allows polyploid species to acquire new genomic content from diploid progenitors or from other unrelated diploid or polyploid lineages, contributing to genetic diversity and facilitating adaptive allele discovery. In some cases, high levels of introgression elicit the replacement of large numbers of alleles inherited from the polyploid’s ancestral species, profoundly reshaping the polyploid’s genomic composition. In such complex polyploids it is often difficult to determine which taxa were the progenitor species and which taxa provided additional introgressive blocks through subsequent hybridization. Here, we use population-level genomic data to reconstruct the phylogenetic history of *Betula pubescens* (downy birch), a tetraploid species often assumed to be of allopolyploid origin and which is known to hybridize with at least four other birch species. This was achieved by modeling of polyploidization and introgression events under the multispecies coalescent and then using an approximate Bayesian computation (ABC) rejection algorithm to evaluate and compare competing polyploidization models. We provide evidence that *B. pubescens* is the outcome of an autoploid genome doubling event in the common ancestor of *B. pendula* and its extant sister species, *B. platyphylla*, that took place approximately 178,000-188,000 generations ago. Extensive hybridization with *B. pendula*, *B. nana*, and *B. humilis* followed in the aftermath of autopolyploidization, with the relative contribution of each of these species to the *B. pubescens* genome varying markedly across the species’ range. Functional analysis of *B. pubescens* loci containing alleles introgressed from *B. nana* identified multiple genes involved in climate adaptation, while loci containing alleles derived from *B. humilis* revealed several genes involved in the regulation of meiotic stability and pollen viability in plant species.
