## Supplementary Materials 2 to 6 for "Complex Polyploids: Origins, Genomic Composition, and Role of Introgressed Alleles": Supplementary_Materials_2.xlsx

### Sheet: Samples (New Accessions)
Sample ID	Species	Country	Region	Latitude	Longitude	ENA Run Accession	Notes
DJU01	B. pubescens	Sweden	Djurrod	56.02	13.88	ERR11874553	natural population
DJU02	B. pubescens	Sweden	Djurrod	56.02	13.88	ERR11874554	natural population
DJU04	B. pubescens	Sweden	Djurrod	56.02	13.88	ERR11874555	natural population
DJU07	B. pubescens	Sweden	Djurrod	56.02	13.88	ERR11874556	natural population
DJU13	B. pubescens	Sweden	Djurrod	56.02	13.88	ERR11874557	natural population
DJU60	B. pubescens	Sweden	Djurrod	56.02	13.88	ERR11874558	natural population
DJU63	B. pubescens	Sweden	Djurrod	56.02	13.88	ERR11874559	natural population
SKA02	B. pubescens	Sweden	Skatelov	56.75	14.55	ERR11874560	natural population
SKA06	B. pubescens	Sweden	Skatelov	56.75	14.55	ERR11874561	natural population
SKA08	B. pubescens	Sweden	Skatelov	56.75	14.55	ERR11874562	natural population
SKA10	B. pubescens	Sweden	Skatelov	56.75	14.55	ERR11874563	natural population
SKA13	B. pubescens	Sweden	Skatelov	56.75	14.55	ERR11874564	natural population
SKA20	B. pubescens	Sweden	Skatelov	56.75	14.55	ERR11874565	natural population
SKA24	B. pubescens	Sweden	Skatelov	56.75	14.55	ERR11874566	natural population
SKA28	B. pubescens	Sweden	Skatelov	56.75	14.55	ERR11874567	natural population
SKA40	B. pubescens	Sweden	Skatelov	56.75	14.55	ERR11874568	natural population
SKA46	B. pubescens	Sweden	Skatelov	56.75	14.55	ERR11874569	natural population
SKA57	B. pubescens	Sweden	Skatelov	56.75	14.55	ERR11874570	natural population
VAL04	B. pubescens	Sweden	Vallerstad	58.41	15.1	ERR11874829	natural population
VAL05	B. pubescens	Sweden	Vallerstad	58.41	15.1	ERR11874571	natural population
VAL51	B. pubescens	Sweden	Vallerstad	58.41	15.1	ERR11874572	natural population
VAL74	B. pubescens	Sweden	Vallerstad	58.41	15.1	ERR11874573	natural population
ASP06	B. pubescens	Sweden	Aspo	59.48	17	ERR11874574	natural population
MOK01	B. pubescens	Sweden	Moklinta	60.1	16.67	ERR11874575	natural population
MOK04	B. pubescens	Sweden	Moklinta	60.1	16.67	ERR11874576	natural population
MOK10	B. pubescens	Sweden	Moklinta	60.1	16.67	ERR11874577	natural population
MOK35	B. pubescens	Sweden	Moklinta	60.1	16.67	ERR11874578	natural population
MOK36	B. pubescens	Sweden	Moklinta	60.1	16.67	ERR11874579	natural population
MOK40	B. pubescens	Sweden	Moklinta	60.1	16.67	ERR11874580	natural population
MOK43	B. pubescens	Sweden	Moklinta	60.1	16.67	ERR11874581	natural population
LIN01	B. pubescens	Sweden	Lingbo	61.03	16.65	ERR11874582	natural population
LIN08	B. pubescens	Sweden	Lingbo	61.03	16.65	ERR11874583	natural population
LIN13	B. pubescens	Sweden	Lingbo	61.03	16.65	ERR11874584	natural population
LIN14	B. pubescens	Sweden	Lingbo	61.03	16.65	ERR11874585	natural population
LIN15	B. pubescens	Sweden	Lingbo	61.03	16.65	ERR11874586	natural population
LIN19	B. pubescens	Sweden	Lingbo	61.03	16.65	ERR11874587	natural population
LIN21	B. pubescens	Sweden	Lingbo	61.03	16.65	ERR11874588	natural population
LIN22	B. pubescens	Sweden	Lingbo	61.03	16.65	ERR11874589	natural population
LIN23	B. pubescens	Sweden	Lingbo	61.03	16.65	ERR11874590	natural population
LIN24	B. pubescens	Sweden	Lingbo	61.03	16.65	ERR11874591	natural population
LIN25	B. pubescens	Sweden	Lingbo	61.03	16.65	ERR11874592	natural population
LIN26	B. pubescens	Sweden	Lingbo	61.03	16.65	ERR11874593	natural population
LIN27	B. pubescens	Sweden	Lingbo	61.03	16.65	ERR11874594	natural population
LIN28	B. pubescens	Sweden	Lingbo	61.03	16.65	ERR11874595	natural population
LIN29	B. pubescens	Sweden	Lingbo	61.03	16.65	ERR11874596	natural population
LIN33	B. pubescens	Sweden	Lingbo	61.03	16.65	ERR11874597	natural population
LIN34	B. pubescens	Sweden	Lingbo	61.03	16.65	ERR11874598	natural population
GNA01	B. pubescens	Sweden	Gnarp	62.16	17.35	ERR11874599	natural population
GNA03	B. pubescens	Sweden	Gnarp	62.16	17.35	ERR11874600	natural population
GNA05	B. pubescens	Sweden	Gnarp	62.16	17.35	ERR11874601	natural population
GNA06	B. pubescens	Sweden	Gnarp	62.16	17.35	ERR11874602	natural population
GNA08	B. pubescens	Sweden	Gnarp	62.16	17.35	ERR11874603	natural population
GNA09	B. pubescens	Sweden	Gnarp	62.16	17.35	ERR11874604	natural population
GNA10	B. pubescens	Sweden	Gnarp	62.16	17.35	ERR11874605	natural population
GNA11	B. pubescens	Sweden	Gnarp	62.16	17.35	ERR11874606	natural population
GNA13	B. pubescens	Sweden	Gnarp	62.16	17.35	ERR11874607	natural population
GNA14	B. pubescens	Sweden	Gnarp	62.16	17.35	ERR11874608	natural population
GNA15	B. pubescens	Sweden	Gnarp	62.16	17.35	ERR11874609	natural population
GNA16	B. pubescens	Sweden	Gnarp	62.16	17.35	ERR11874610	natural population
GNA17	B. pubescens	Sweden	Gnarp	62.16	17.35	ERR11874611	natural population
GNA19	B. pubescens	Sweden	Gnarp	62.16	17.35	ERR11874612	natural population
GNA20	B. pubescens	Sweden	Gnarp	62.16	17.35	ERR11874613	natural population
GNA22	B. pubescens	Sweden	Gnarp	62.16	17.35	ERR11874614	natural population
GNA29	B. pubescens	Sweden	Gnarp	62.16	17.35	ERR11874615	natural population
DOK01	B. pubescens	Sweden	Docksta	63.13	18.4	ERR11874616	natural population
DOK02	B. pubescens	Sweden	Docksta	63.13	18.4	ERR11874617	natural population
DOK03	B. pubescens	Sweden	Docksta	63.13	18.4	ERR11874618	natural population
DOK06	B. pubescens	Sweden	Docksta	63.13	18.4	ERR11874619	natural population
DOK07	B. pubescens	Sweden	Docksta	63.13	18.4	ERR11874620	natural population
DOK08	B. pubescens	Sweden	Docksta	63.13	18.4	ERR11874621	natural population
DOK09	B. pubescens	Sweden	Docksta	63.13	18.4	ERR11874622	natural population
DOK11	B. pubescens	Sweden	Docksta	63.13	18.4	ERR11874623	natural population
DOK13	B. pubescens	Sweden	Docksta	63.13	18.4	ERR11874624	natural population
DOK14	B. pubescens	Sweden	Docksta	63.13	18.4	ERR11874625	natural population
DOK15	B. pubescens	Sweden	Docksta	63.13	18.4	ERR11874626	natural population
DOK16	B. pubescens	Sweden	Docksta	63.13	18.4	ERR11874627	natural population
DOK19	B. pubescens	Sweden	Docksta	63.13	18.4	ERR11874628	natural population
DOK20	B. pubescens	Sweden	Docksta	63.13	18.4	ERR11874629	natural population
DOK22	B. pubescens	Sweden	Docksta	63.13	18.4	ERR11874630	natural population
DOK24	B. pubescens	Sweden	Docksta	63.13	18.4	ERR11874631	natural population
DOK25	B. pubescens	Sweden	Docksta	63.13	18.4	ERR11874632	natural population
DOK27	B. pubescens	Sweden	Docksta	63.13	18.4	ERR11874633	natural population
DOK28	B. pubescens	Sweden	Docksta	63.13	18.4	ERR11874634	natural population
DOK29	B. pubescens	Sweden	Docksta	63.13	18.4	ERR11874635	natural population
DOK30	B. pubescens	Sweden	Docksta	63.13	18.4	ERR11874636	natural population
BRA01	B. pubescens	Sweden	Brattby	63.91	19.97	ERR11874637	natural population
BRA02	B. pubescens	Sweden	Brattby	63.91	19.97	ERR11874638	natural population
BRA06	B. pubescens	Sweden	Brattby	63.91	19.97	ERR11874639	natural population
BRA08	B. pubescens	Sweden	Brattby	63.91	19.97	ERR11874640	natural population
BRA09	B. pubescens	Sweden	Brattby	63.91	19.97	ERR11874641	natural population
BRA11	B. pubescens	Sweden	Brattby	63.91	19.97	ERR11874642	natural population
BRA12	B. pubescens	Sweden	Brattby	63.91	19.97	ERR11874643	natural population
BRA13	B. pubescens	Sweden	Brattby	63.91	19.97	ERR11874644	natural population
BRA14	B. pubescens	Sweden	Brattby	63.91	19.97	ERR11874645	natural population
BRA16	B. pubescens	Sweden	Brattby	63.91	19.97	ERR11874646	natural population
BRA19	B. pubescens	Sweden	Brattby	63.91	19.97	ERR11874647	natural population
BRA20	B. pubescens	Sweden	Brattby	63.91	19.97	ERR11874648	natural population
BRA22	B. pubescens	Sweden	Brattby	63.91	19.97	ERR11874649	natural population
BRA23	B. pubescens	Sweden	Brattby	63.91	19.97	ERR11874650	natural population
BRA27	B. pubescens	Sweden	Brattby	63.91	19.97	ERR11874651	natural population
BRA30	B. pubescens	Sweden	Brattby	63.91	19.97	ERR11874652	natural population
BUR01	B. pubescens	Sweden	Burea	64.53	21.07	ERR11874653	natural population
BUR02	B. pubescens	Sweden	Burea	64.53	21.07	ERR11874654	natural population
BUR03	B. pubescens	Sweden	Burea	64.53	21.07	ERR11874655	natural population
BUR04	B. pubescens	Sweden	Burea	64.53	21.07	ERR11874656	natural population
BUR05	B. pubescens	Sweden	Burea	64.53	21.07	ERR11874657	natural population
BUR06	B. pubescens	Sweden	Burea	64.53	21.07	ERR11874658	natural population
BUR13	B. pubescens	Sweden	Burea	64.53	21.07	ERR11874659	natural population
BUR16	B. pubescens	Sweden	Burea	64.53	21.07	ERR11874660	natural population
BUR18	B. pubescens	Sweden	Burea	64.53	21.07	ERR11874661	natural population
BUR20	B. pubescens	Sweden	Burea	64.53	21.07	ERR11874662	natural population
BUR21	B. pubescens	Sweden	Burea	64.53	21.07	ERR11874663	natural population
BUR22	B. pubescens	Sweden	Burea	64.53	21.07	ERR11874664	natural population
BUR27a	B. pubescens	Sweden	Burea	64.53	21.07	ERR11874665	natural population
PIT01	B. pubescens	Sweden	Pitea	65.5	21.22	ERR11874666	natural population
PIT02	B. pubescens	Sweden	Pitea	65.5	21.22	ERR11874667	natural population
PIT08	B. pubescens	Sweden	Pitea	65.5	21.22	ERR11874668	natural population
PIT10	B. pubescens	Sweden	Pitea	65.5	21.22	ERR11874669	natural population
PIT12	B. pubescens	Sweden	Pitea	65.5	21.22	ERR11874670	natural population
PIT13D	B. pubescens	Sweden	Pitea	65.5	21.22	ERR11874671	natural population
PIT17	B. pubescens	Sweden	Pitea	65.5	21.22	ERR11874672	natural population
PIT18	B. pubescens	Sweden	Pitea	65.5	21.22	ERR11874673	natural population
PIT24	B. pubescens	Sweden	Pitea	65.5	21.22	ERR11874674	natural population
PIT26	B. pubescens	Sweden	Pitea	65.5	21.22	ERR11874675	natural population
PIT28	B. pubescens	Sweden	Pitea	65.5	21.22	ERR11874676	natural population
PIT29	B. pubescens	Sweden	Pitea	65.5	21.22	ERR11874677	natural population
JOKK04	B. pubescens	Sweden	Jokkmokk	66.31	20.57	ERR11874678	natural population
JOKK05	B. pubescens	Sweden	Jokkmokk	66.31	20.57	ERR11874679	natural population
JOKK07	B. pubescens	Sweden	Jokkmokk	66.31	20.57	ERR11874680	natural population
JOKK08	B. pubescens	Sweden	Jokkmokk	66.31	20.57	ERR11874681	natural population
JOKK09	B. pubescens	Sweden	Jokkmokk	66.31	20.57	ERR11874682	natural population
JOKK11	B. pubescens	Sweden	Jokkmokk	66.31	20.57	ERR11874683	natural population
JOKK13	B. pubescens	Sweden	Jokkmokk	66.31	20.57	ERR11874684	natural population
JOKK14	B. pubescens	Sweden	Jokkmokk	66.31	20.57	ERR11874685	natural population
JOKK15	B. pubescens	Sweden	Jokkmokk	66.31	20.57	ERR11874686	natural population
JOKK16	B. pubescens	Sweden	Jokkmokk	66.31	20.57	ERR11874687	natural population
JOKK17	B. pubescens	Sweden	Jokkmokk	66.31	20.57	ERR11874688	natural population
JOKK19	B. pubescens	Sweden	Jokkmokk	66.31	20.57	ERR11874689	natural population
JOKK20	B. pubescens	Sweden	Jokkmokk	66.31	20.57	ERR11874690	natural population
JOKK21	B. pubescens	Sweden	Jokkmokk	66.31	20.57	ERR11874691	natural population
JOKK23	B. pubescens	Sweden	Jokkmokk	66.31	20.57	ERR11874692	natural population
JOKK24	B. pubescens	Sweden	Jokkmokk	66.31	20.57	ERR11874693	natural population
JOKK25	B. pubescens	Sweden	Jokkmokk	66.31	20.57	ERR11874694	natural population
JOKK30	B. pubescens	Sweden	Jokkmokk	66.31	20.57	ERR11874695	natural population
NED01	B. pubescens	Sweden	Nedre Soppero	68.02	21.79	ERR11874696	natural population
NED02	B. pubescens	Sweden	Nedre Soppero	68.02	21.79	ERR11874697	natural population
NED04	B. pubescens	Sweden	Nedre Soppero	68.02	21.79	ERR11874698	natural population
NED06	B. pubescens	Sweden	Nedre Soppero	68.02	21.79	ERR11874699	natural population
NED07	B. pubescens	Sweden	Nedre Soppero	68.02	21.79	ERR11874700	natural population
NED08	B. pubescens	Sweden	Nedre Soppero	68.02	21.79	ERR11874701	natural population
NED09	B. pubescens	Sweden	Nedre Soppero	68.02	21.79	ERR11874702	natural population
NED11	B. pubescens	Sweden	Nedre Soppero	68.02	21.79	ERR11874703	natural population
NED13	B. pubescens	Sweden	Nedre Soppero	68.02	21.79	ERR11874704	natural population
NED14	B. pubescens	Sweden	Nedre Soppero	68.02	21.79	ERR11874705	natural population
NED15	B. pubescens	Sweden	Nedre Soppero	68.02	21.79	ERR11874706	natural population
NED16	B. pubescens	Sweden	Nedre Soppero	68.02	21.79	ERR11874707	natural population
NED17	B. pubescens	Sweden	Nedre Soppero	68.02	21.79	ERR11874708	natural population
NED18	B. pubescens	Sweden	Nedre Soppero	68.02	21.79	ERR11874709	natural population
NED19	B. pubescens	Sweden	Nedre Soppero	68.02	21.79	ERR11874710	natural population
NED20	B. pubescens	Sweden	Nedre Soppero	68.02	21.79	ERR11874711	natural population
NED21	B. pubescens	Sweden	Nedre Soppero	68.02	21.79	ERR11874712	natural population
NED23	B. pubescens	Sweden	Nedre Soppero	68.02	21.79	ERR11874713	natural population
NED25	B. pubescens	Sweden	Nedre Soppero	68.02	21.79	ERR11874714	natural population
NED26	B. pubescens	Sweden	Nedre Soppero	68.02	21.79	ERR11874715	natural population
NED27	B. pubescens	Sweden	Nedre Soppero	68.02	21.79	ERR11874716	natural population
NED28	B. pubescens	Sweden	Nedre Soppero	68.02	21.79	ERR11874717	natural population
NED30	B. pubescens	Sweden	Nedre Soppero	68.02	21.79	ERR11874718	natural population
NED31	B. pubescens	Sweden	Nedre Soppero	68.02	21.79	ERR11874719	natural population
KAU01	B. pubescens	Norway	Kautokeino	69.11	23.25	ERR11874720	natural population
KAU02	B. pubescens	Norway	Kautokeino	69.11	23.25	ERR11874721	natural population
KAU03	B. pubescens	Norway	Kautokeino	69.11	23.25	ERR11874722	natural population
KAU05	B. pubescens	Norway	Kautokeino	69.11	23.25	ERR11874723	natural population
KAU06	B. pubescens	Norway	Kautokeino	69.11	23.25	ERR11874724	natural population
KAU07	B. pubescens	Norway	Kautokeino	69.11	23.25	ERR11874725	natural population
KAU08	B. pubescens	Norway	Kautokeino	69.11	23.25	ERR11874726	natural population
KAU09	B. pubescens	Norway	Kautokeino	69.11	23.25	ERR11874727	natural population
KAU10	B. pubescens	Norway	Kautokeino	69.11	23.25	ERR11874728	natural population
KAU15	B. pubescens	Norway	Kautokeino	69.11	23.25	ERR11874729	natural population
KAU16	B. pubescens	Norway	Kautokeino	69.11	23.25	ERR11874730	natural population
KAU19	B. pubescens	Norway	Kautokeino	69.11	23.25	ERR11874731	natural population
KAU20	B. pubescens	Norway	Kautokeino	69.11	23.25	ERR11874732	natural population
KAU22	B. pubescens	Norway	Kautokeino	69.11	23.25	ERR11874733	natural population
KAU23	B. pubescens	Norway	Kautokeino	69.11	23.25	ERR11874734	natural population
KAU24	B. pubescens	Norway	Kautokeino	69.11	23.25	ERR11874735	natural population
KAU25	B. pubescens	Norway	Kautokeino	69.11	23.25	ERR11874736	natural population
KAU26	B. pubescens	Norway	Kautokeino	69.11	23.25	ERR11874737	natural population
KAU27	B. pubescens	Norway	Kautokeino	69.11	23.25	ERR11874738	natural population
KAU28	B. pubescens	Norway	Kautokeino	69.11	23.25	ERR11874739	natural population
KAU29	B. pubescens	Norway	Kautokeino	69.11	23.25	ERR11874740	natural population
KAU30	B. pubescens	Norway	Kautokeino	69.11	23.25	ERR11874741	natural population
KAU31	B. pubescens	Norway	Kautokeino	69.11	23.25	ERR11874742	natural population
KAU32	B. pubescens	Norway	Kautokeino	69.11	23.25	ERR11874743	natural population
KAU33	B. pubescens	Norway	Kautokeino	69.11	23.25	ERR11874744	natural population
NOR01	B. pubescens	Norway	Skadi	70.48	24.86	ERR11874745	natural population
NOR02	B. pubescens	Norway	Skadi	70.48	24.86	ERR11874746	natural population
NOR04	B. pubescens	Norway	Skadi	70.48	24.86	ERR11874747	natural population
NOR06	B. pubescens	Norway	Skadi	70.48	24.86	ERR11874748	natural population
NOR07	B. pubescens	Norway	Skadi	70.48	24.86	ERR11874749	natural population
NOR08	B. pubescens	Norway	Skadi	70.48	24.86	ERR11874750	natural population
NOR09	B. pubescens	Norway	Skadi	70.48	24.86	ERR11874751	natural population
NOR11	B. pubescens	Norway	Skadi	70.48	24.86	ERR11874752	natural population
NOR12	B. pubescens	Norway	Skadi	70.48	24.86	ERR11874753	natural population
NOR13	B. pubescens	Norway	Skadi	70.48	24.86	ERR11874754	natural population
NOR14	B. pubescens	Norway	Skadi	70.48	24.86	ERR11874755	natural population
NOR15	B. pubescens	Norway	Skadi	70.48	24.86	ERR11874756	natural population
NOR16	B. pubescens	Norway	Skadi	70.48	24.86	ERR11874757	natural population
NOR17	B. pubescens	Norway	Skadi	70.48	24.86	ERR11874758	natural population
NOR18	B. pubescens	Norway	Skadi	70.48	24.86	ERR11874759	natural population
NOR19	B. pubescens	Norway	Skadi	70.48	24.86	ERR11874760	natural population
NOR21	B. pubescens	Norway	Skadi	70.48	24.86	ERR11874761	natural population
NOR25	B. pubescens	Norway	Skadi	70.48	24.86	ERR11874762	natural population
NOR26	B. pubescens	Norway	Skadi	70.48	24.86	ERR11874763	natural population
NOR27	B. pubescens	Norway	Skadi	70.48	24.86	ERR11874764	natural population
NOR28	B. pubescens	Norway	Skadi	70.48	24.86	ERR11874765	natural population
NOR29	B. pubescens	Norway	Skadi	70.48	24.86	ERR11874766	natural population
NOR30	B. pubescens	Norway	Skadi	70.48	24.86	ERR11874767	natural population
NOR31	B. pubescens	Norway	Skadi	70.48	24.86	ERR11874768	natural population
NOR32	B. pubescens	Norway	Skadi	70.48	24.86	ERR11874769	natural population
URL06	B. pubescens	Russia	Urals	52.51	59.91	ERR11874770	natural population
URL07	B. pubescens	Russia	Urals	52.51	59.91	ERR11874771	natural population
URL08	B. pubescens	Russia	Urals	52.51	59.91	ERR11874772	natural population
URL11	B. pubescens	Russia	Urals	52.51	59.91	ERR11874773	natural population
URL14	B. pubescens	Russia	Urals	52.51	59.91	ERR11874774	natural population
NSV04	B. pubescens	Russia	Nazyvayevsky	55.57	71.35	ERR11874775	natural population
NSV09	B. pubescens	Russia	Nazyvayevsky	55.57	71.35	ERR11874776	natural population
NSV14	B. pubescens	Russia	Nazyvayevsky	55.57	71.35	ERR11874777	natural population
NSV16	B. pubescens	Russia	Nazyvayevsky	55.57	71.35	ERR11874778	natural population
NSV19	B. pubescens	Russia	Nazyvayevsky	55.57	71.35	ERR11874779	natural population
NSV21	B. pubescens	Russia	Nazyvayevsky	55.57	71.35	ERR11874780	natural population
POL02	B. pubescens	Poland	Szydlowiec	51.25	20.83	ERR11874781	natural population
SPN01	B. pubescens	Spain	Moncayo	41.81	-1.82	ERR11874782	natural population
SPN02	B. pubescens	Spain	Moncayo	41.81	-1.82	ERR11874783	natural population
SPN03	B. pubescens	Spain	Moncayo	41.81	-1.82	ERR11874784	natural population
SPN04	B. pubescens	Spain	Moncayo	41.81	-1.82	ERR11874785	natural population
SPN05	B. pubescens	Spain	Moncayo	41.81	-1.82	ERR11874786	natural population
SPN06	B. pubescens	Spain	Moncayo	41.81	-1.82	ERR11874787	natural population
SPN07	B. pubescens	Spain	Moncayo	41.81	-1.82	ERR11874788	natural population
SPN08	B. pubescens	Spain	Moncayo	41.81	-1.82	ERR11874789	natural population
SPN09	B. pubescens	Spain	Moncayo	41.81	-1.82	ERR11874790	natural population
SPN10	B. pubescens	Spain	Moncayo	41.81	-1.82	ERR11874791	natural population
SPN11	B. pubescens	Spain	Moncayo	41.81	-1.82	ERR11874792	natural population
SPN13	B. pubescens	Spain	Moncayo	41.81	-1.82	ERR11874793	natural population
SPN14	B. pubescens	Spain	Moncayo	41.81	-1.82	ERR11874794	natural population
SPN15	B. pubescens	Spain	Moncayo	41.81	-1.82	ERR11874795	natural population
SPN16	B. pubescens	Spain	Moncayo	41.81	-1.82	ERR11874796	natural population
SPN17	B. pubescens	Spain	Moncayo	41.81	-1.82	ERR11874797	natural population
SPN18	B. pubescens	Spain	Moncayo	41.81	-1.82	ERR11874798	natural population
SPN20	B. pubescens	Spain	Moncayo	41.81	-1.82	ERR11874799	natural population
SPN21	B. pubescens	Spain	Moncayo	41.81	-1.82	ERR11874800	natural population
SPN22	B. pubescens	Spain	Moncayo	41.81	-1.82	ERR11874801	natural population
SPN23	B. pubescens	Spain	Moncayo	41.81	-1.82	ERR11874802	natural population
SPN24	B. pubescens	Spain	Moncayo	41.81	-1.82	ERR11874803	natural population
SPN25	B. pubescens	Spain	Moncayo	41.81	-1.82	ERR11874804	natural population
SPN26	B. pubescens	Spain	Moncayo	41.81	-1.82	ERR11874805	natural population
SPN27	B. pubescens	Spain	Moncayo	41.81	-1.82	ERR11874806	natural population
GNA02	B. pendula X B. pubescens triploid hybrid	Sweden	Gnarp	62.16	17.35	ERR11874807	natural population
ALB01B	B. albosinensis					ERR11874808	from Bergius Botanic Garden, Stockholm
HUM01	B. humilis	Russia	Mogocha	53.75	119.77	ERR11874809	natural population
HUM02	B. humilis	Russia	Mogocha	53.75	119.77	ERR11874810	natural population
NAN01	B. nana	Sweden	Oster Kalven	57.47	12.67	ERR11874811	natural population
NAN04	B. nana	Sweden	Oster Kalven	57.47	12.67	ERR11874812	natural population
NAN05	B. nana	Sweden	Oster Kalven	57.47	12.67	ERR11874813	natural population
MAN02	B. platyphylla	Russia	Nakhodka	42.81	132.87	ERR11874815	natural population
OBL01	B. platyphylla	Russia	Obluchye	49.02	131.05	ERR11874830	natural population
OBL03	B. platyphylla	Russia	Obluchye	49.02	131.05	ERR11874816	natural population
OBL04	B. platyphylla	Russia	Obluchye	49.02	131.05	ERR11874817	natural population
OBL05	B. platyphylla	Russia	Obluchye	49.02	131.05	ERR11874818	natural population
OBL06	B. platyphylla	Russia	Obluchye	49.02	131.05	ERR11874819	natural population
OBL07	B. platyphylla	Russia	Obluchye	49.02	131.05	ERR11874820	natural population
OBL08	B. platyphylla	Russia	Obluchye	49.02	131.05	ERR11874821	natural population
OBL09	B. platyphylla	Russia	Obluchye	49.02	131.05	ERR11874822	natural population
OBL10	B. platyphylla	Russia	Obluchye	49.02	131.05	ERR11874823	natural population
OBL11	B. platyphylla	Russia	Obluchye	49.02	131.05	ERR11874824	natural population
OBL12	B. platyphylla	Russia	Obluchye	49.02	131.05	ERR11874825	natural population
OBL13	B. platyphylla	Russia	Obluchye	49.02	131.05	ERR11874826	natural population
OBL14	B. platyphylla	Russia	Obluchye	49.02	131.05	ERR11874827	natural population
OBL15	B. platyphylla	Russia	Obluchye	49.02	131.05	ERR11874828	natural population

### Sheet: Samples (Additional Accessions)
Sample ID	Species	Country	Latitude	Longitude	ENA Run Accession	Notes:
FI-BP-19-02	B. pubescens	Finland	66.37	26.73	SRR11443629	natural population; Sample misclassified as B. pendula in ENA database
FI-BP-19-04	B. pubescens	Finland	66.3716	26.73	SRR11443637	natural population; Sample misclassified as B. pendula in ENA database
FI-BP-19-06	B. pubescens	Finland	66.3716	26.73	SRR11443294	natural population; Sample misclassified as B. pendula in ENA database
LT-BP-11-19	B. pubescens	Lithuania	55.03	23.01	SRR11443408	natural population; Sample misclassified as B. pendula in ENA database
LT-BP-11-24	B. pubescens	Lithuania	55.03	23.01	SRR11443669	natural population; Sample misclassified as B. pendula in ENA database
NO-BP-15-11	B. pubescens	Norway	59.82	11.03	SRR11443330	natural population; Sample misclassified as B. pendula in ENA database
NO-BP-15-17	B. pubescens	Norway	59.82	11.03	SRR11443759	natural population; Sample misclassified as B. pendula in ENA database
NO-BP-15-18	B. pubescens	Norway	59.82	11.03	SRR11443790	natural population; Sample misclassified as B. pendula in ENA database
NO-BP-15-20	B. pubescens	Norway	59.82	11.03	SRR11443783	natural population; Sample misclassified as B. pendula in ENA database
SE-BP-18-12	B. pubescens	Sweden	63.92	19.89	SRR11443809	natural population; Sample misclassified as B. pendula in ENA database
YT-238	B. pubescens	Ukraine	51.5	23.91	SRR11443801	natural population; Sample misclassified as B. pendula in ENA database
YT-239	B. pubescens	Ukraine	51.5	23.91	SRR11443619	natural population; Sample misclassified as B. pendula in ENA database
YT-245	B. pubescens	Ukraine	51.5	23.91	SRR11443459	natural population; Sample misclassified as B. pendula in ENA database
YT-249	B. pubescens	Ukraine	51.5	23.91	SRR11443659	natural population; Sample misclassified as B. pendula in ENA database
CH-BP-05-06	4X B. pendula				SRR11443537	natural population
DE-BP-10-18	4X B. pendula				SRR11443664	natural population
ES-BP-02-22	4X B. pendula				SRR11443784	natural population
ES-BP-02-25	4X B. pendula				SRR11443389	natural population
FI-BP-19-21	4X B. pendula				SRR11443557	natural population
FR-BP-03-11	4X B. pendula				SRR11443541	natural population
FR-BP-03-14	4X B. pendula				SRR11443534	natural population
FR-BP-03-21	4X B. pendula				SRR11443665	natural population
FR-BP-03-22	4X B. pendula				SRR11443519	natural population
FR-BP-04-25	4X B. pendula				SRR11443763	natural population
FR-BP-21-02	4X B. pendula				SRR11443544	natural population
GB-BP-13-06	4X B. pendula				SRR11443767	natural population
GB-BP-14-26	4X B. pendula				SRR11443295	natural population
IT-BP-07-11	4X B. pendula				SRR11443601	natural population
IT-BP-08-04	4X B. pendula				SRR11443795	natural population
NO-BP-16-11	4X B. pendula				SRR11443400	natural population
NO-BP-16-17	4X B. pendula				SRR11443328	natural population
NO-BP-16-22	4X B. pendula				SRR11443533	natural population
NO-BP-16-23	4X B. pendula				SRR11443306	natural population
SE-BP-17-14	4X B. pendula				SRR11443817	natural population
SE-BP-17-18	4X B. pendula				SRR11443526	natural population
SE-BP-18-06	4X B. pendula				SRR11443367	natural population
SE-BP-18-18	4X B. pendula				SRR11443378	natural population
YT-243	4X B. pendula				SRR11443351	natural population
YT-867	4X B. pendula				SRR11443543	natural population
ES-BP-02-04	3X B. pendula				SRR11443469	natural population
FI-BP-20-01	hybrid?				SRR11443461	natural population
FR-BP-21-06	hybrid?				SRR11443733	natural population
LT-BP-11-08	hybrid?				SRR11443634	natural population
LT-BP-12-16	hybrid?				SRR11443828	natural population
DE-BP-09-02	B. pendula	Germany	51.84	14.44	SRR11443671	natural population (Peitzer Teiche natural reserve, Brandenburg, Germany)
DE-BP-09-03	B. pendula	Germany	51.84	14.44	SRR11443298	natural population (Peitzer Teiche natural reserve, Brandenburg, Germany)
DE-BP-09-04	B. pendula	Germany	51.84	14.44	SRR11443569	natural population (Peitzer Teiche natural reserve, Brandenburg, Germany)
DE-BP-09-07	B. pendula	Germany	51.84	14.44	SRR11443434	natural population (Peitzer Teiche natural reserve, Brandenburg, Germany)
DE-BP-09-08	B. pendula	Germany	51.84	14.44	SRR11443782	natural population (Peitzer Teiche natural reserve, Brandenburg, Germany)
DE-BP-09-09	B. pendula	Germany	51.84	14.44	SRR11443720	natural population (Peitzer Teiche natural reserve, Brandenburg, Germany)
DE-BP-09-11	B. pendula	Germany	51.84	14.44	SRR11443712	natural population (Peitzer Teiche natural reserve, Brandenburg, Germany)
DE-BP-09-12	B. pendula	Germany	51.84	14.44	SRR11443587	natural population (Peitzer Teiche natural reserve, Brandenburg, Germany)
DE-BP-09-13	B. pendula	Germany	51.84	14.44	SRR11443658	natural population (Peitzer Teiche natural reserve, Brandenburg, Germany)
DE-BP-09-14	B. pendula	Germany	51.84	14.44	SRR11443802	natural population (Peitzer Teiche natural reserve, Brandenburg, Germany)
DE-BP-09-16	B. pendula	Germany	51.84	14.44	SRR11443338	natural population (Peitzer Teiche natural reserve, Brandenburg, Germany)
DE-BP-09-17	B. pendula	Germany	51.84	14.44	SRR11443650	natural population (Peitzer Teiche natural reserve, Brandenburg, Germany)
DE-BP-09-18	B. pendula	Germany	51.84	14.44	SRR11443668	natural population (Peitzer Teiche natural reserve, Brandenburg, Germany)
DE-BP-09-19	B. pendula	Germany	51.84	14.44	SRR11443682	natural population (Peitzer Teiche natural reserve, Brandenburg, Germany)
DE-BP-09-20	B. pendula	Germany	51.84	14.44	SRR11443713	natural population (Peitzer Teiche natural reserve, Brandenburg, Germany)
DE-BP-09-21	B. pendula	Germany	51.84	14.44	SRR11443491	natural population (Peitzer Teiche natural reserve, Brandenburg, Germany)
DE-BP-09-22	B. pendula	Germany	51.84	14.44	SRR11443423	natural population (Peitzer Teiche natural reserve, Brandenburg, Germany)
DE-BP-09-23	B. pendula	Germany	51.84	14.44	SRR11443358	natural population (Peitzer Teiche natural reserve, Brandenburg, Germany)
DE-BP-09-24	B. pendula	Germany	51.84	14.44	SRR11443697	natural population (Peitzer Teiche natural reserve, Brandenburg, Germany)
DE-BP-09-25	B. pendula	Germany	51.84	14.44	SRR11443307	natural population (Peitzer Teiche natural reserve, Brandenburg, Germany)
A011-21	B. lenta				ERR2026272	WGS; from Helsinki Botanical Gardens
A002-2	B. nana				ERR2026268	WGS; from Natural Resources Institute Finland
A009-17	B. occidentalis				ERR2026271	WGS; from Helsinki Botanical Gardens
Kyynel-koivu-Youngii	B. pendula	Germany	n.a.	n.a.	ERR2026256	WGS; natural population
Loimaa-nkoivu	B. pendula	Finland	61.42	23.1	ERR2026257	WGS; natural population
A001-1	B. platyphylla				ERR2026267	WGS; from Helsinki Botanical Gardens
A005-11	B. populifolia				ERR2026269	WGS; from Helsinki Botanical Gardens
A006-12	B. pubescens	Finland			ERR2026270	WGS; from Helsinki Botanical Gardens (originally from Oulu, Finland)
V-7090	A. glutinosa	Finland	60.87	24.17	ERR2103731	WGS; natural population
V-7071	A. incana	Finland	61.2	22.58	ERR2103730	WGS; natural population
