## Supplementary Materials 2 to 6 for "Complex Polyploids: Origins, Genomic Composition, and Role of Introgressed Alleles": Supplementary_Materials_3.xlsx

### Sheet: TEC_samples
	Sample	Species		A: mapping with BWA					B: variants								C: ploidy analysis
				unmasked B. Pendula reference genome					genomic region: 1603 nuclear loci								Allelic Counts
				Number of reads unmapped	Number reads mapped	Reads mapped	Properly paired		# SNPs	# indels	Proportion Heterozygous	Proportion Homozygous	Proportion missing	Proportion FAIL			Allelic frequency at max(counts)	kurtosis	Ploidy
															Average read depth
						(%)	(%)				(%)	(%)	(%)	(%)
Mean (all samples)				59417	6.26871e+06	99.0697	94.9724		97906.3	11970	79.9527	20.0473	26.6994	27.0562	43.6415		0.716528	-0.27564
Min				2063	961604	94.5773	88.55		32193	3993	36.9587	10	17	17	11		0.49	-1.35165
Max				389082	18158855	99.9083	98.84		140509	22250	90	63.0413	44	44	130		0.79	1.487
Count				341	341	341	341		341	341	341	341	341	341	341		337	337
Mean (per species)		B. pubescens		69591.6	6.45888e+06	98.9367	94.8073		110043	13003.7	83.3717	16.6283	25.6245	26.026	46.7881		0.747435	-0.364647	tetraploid
		B. pendula (4X)		28666.8	6.53844e+06	99.5445	94.456		49324.8	5773.56	79.9051	20.0949	30.1356	30.2408	38.6921		0.7492	-0.634695
		B. pendula (2X)		18177	4.31492e+06	99.5479	95.9125		39310.2	6925.2	62.3779	37.6221	29.6477	29.7778	21.7358		0.49	0.42078	diploid
		B. albosinensis (4X)		34517	3995487	99.1435	95.75		127030	22078	45.7703	54.2297	29.9181	30.0626	30.2153		0.74	-0.958334	tetraploid
		B. humilis		11370	3895002	99.5874	96.42		99486.5	17141.5	45.9888	54.0112	35.9202	36.3387	27.2346		0.49	0.667958	diploid
		B. nana		11505.3	4177330	99.5802	96.41		74938	13324.7	45.1473	54.8527	34.5917	34.9044	27.6728		0.49	0.694293
		B. platyphylla		12830.4	6.35738e+06	99.7133	97.0289		52262.9	10420	54.4329	45.5671	31.5735	31.81	34.9345		0.49	0.800851
		B. pendula X B. pubescens triploid hybrid		74982	10107810	99.2636	94.2333		94887	13157	85	15	23	24	69		0.67	-0.470576	triploid
		B. pendula (3X)		20769	8146547	99.7457	97.315		44890	6940	64	36	26	26	47		0.67	-1.35165
	DJU01	B. pubescens		82739	5585377	98.5403	96.6		103897	12031	83	17	27	28	42		0.74	-0.29881
	DJU02	B. pubescens		35071	3874559	99.103	93.8		103536	12133	83	17	25	26	28		0.77	-0.488822
	DJU04	B. pubescens		301543	10734029	97.2675	94		125557	15711	84	16	20	20	73		0.74	-0.356657
	DJU07	B. pubescens		22664	7616108	99.7033	95.9		124947	15857	85	15	22	22	57		0.77	-0.458734
	DJU13	B. pubescens		56526	6272426	99.1069	95.35		111992	13324	82	18	22	23	46		0.77	-0.311094
	DJU60	B. pubescens		54253	4606257	98.8359	94.6		109903	12629	83	17	24	25	35		0.74	-0.291025
	DJU63	B. pubescens		182132	7318948	97.5719	94.4		102270	11690	82	18	27	27	52		0.77	-0.273121
	SKA02	B. pubescens		28099	4172889	99.3311	93.8		112944	13347	83	17	24	24	32		0.74	-0.404969
	SKA06	B. pubescens		29603	4527253	99.3504	93.2		109053	12913	85	15	26	27	33		0.74	-0.351555
	SKA08	B. pubescens		43847	7020595	99.3793	93.1		114022	13728	84	16	26	26	51		0.74	-0.361524
	SKA10	B. pubescens		35794	5561372	99.3605	93		105427	12468	83	17	28	28	41		0.74	-0.338732
	SKA13	B. pubescens		81360	10464340	99.2285	95.0833		107235	12743	82	18	25	26	73		0.76	-0.240247
	SKA20	B. pubescens		109862	6370852	98.3048	96.6167		111326	13182	83	17	25	25	48		0.74	-0.343674
	SKA24	B. pubescens		52409	3527295	98.5359	93.4		103178	11968	82	18	28	28	28		0.74	-0.312453
	SKA28	B. pubescens		118308	8807062	98.6745	96.3833		116654	14134	83	17	23	23	67		0.74	-0.309984
	SKA40	B. pubescens		55177	5438741	98.9957	93		109157	12995	83	17	28	28	41		0.74	-0.385171
	SKA46	B. pubescens		64123	7244363	99.1226	92.5		105759	12186	83	17	27	27	51		0.74	-0.387216
	SKA57	B. pubescens		95062	9850646	99.0442	93.1		114118	13526	84	16	25	25	68		0.74	-0.318489
	VAL04	B. pubescens		52100	11392932	99.5448	90.2		118976	14944	84	16	24	25	80		0.74	-0.241079
	VAL05	B. pubescens		62341	7391383	99.1636	93.7333		107736	12504	83	17	26	27	52		0.74	-0.308172
	VAL51	B. pubescens		28879	6707459	99.5713	94.5		110841	13199	84	16	26	26	47		0.74	-0.482505
	VAL74	B. pubescens		28661	8557615	99.6662	95.52		124981	15715	83	17	21	22	63		0.77	-0.304624
	ASP06	B. pubescens		67153	8278025	99.1953	93.35		118301	14296	83	17	22	22	60		0.74	-0.294064
	MOK01	B. pubescens		41418	4069602	98.9925	93.1		104655	12201	82	18	27	28	31		0.74	-0.362256
	MOK04	B. pubescens		33827	6953189	99.5159	93.6		115092	14298	83	17	24	24	51		0.74	-0.340013
	MOK10	B. pubescens		101451	9532647	98.947	90.6		120156	14584	85	15	23	24	66		0.77	-0.212366
	MOK35	B. pubescens		327883	10797603	97.0529	93.8		117902	14395	82	18	22	23	73		0.76	-0.350069
	MOK36	B. pubescens		82208	10135142	99.1954	93.45		113845	13641	82	18	23	23	71		0.77	-0.313192
	MOK40	B. pubescens		32553	6636545	99.5119	94.1		116902	14220	83	17	23	24	48		0.74	-0.383096
	MOK43	B. pubescens		86550	8357792	98.9751	90.1		112712	13642	84	16	26	26	58		0.77	-0.382939
	LIN01	B. pubescens		72341	6955201	98.9706	90		104806	12279	84	16	28	29	48		0.74	-0.242047
	LIN08	B. pubescens		23509	2034907	98.8579	92.65		91727	8999	87	13	31	31	15		0.79	-0.568064
	LIN13	B. pubescens		24300	3843566	99.3717	93.3		108387	12656	83	17	26	27	29		0.77	-0.397862
	LIN14	B. pubescens		99720	9620214	98.9741	90.9		119396	14496	85	15	24	24	68		0.77	-0.2308
	LIN15	B. pubescens		20741	5227101	99.6048	93.2		106453	12744	83	17	27	28	39		0.74	-0.366063
	LIN19	B. pubescens		52647	4712163	98.8951	89.7		99867	11059	83	17	29	30	33		0.77	-0.34649
	LIN21	B. pubescens		41909	5585659	99.2553	93.1		111870	13326	83	17	26	27	40		0.74	-0.377445
	LIN22	B. pubescens		101799	10046497	98.9969	91.55		118725	14482	84	16	24	24	69		0.77	-0.327074
	LIN23	B. pubescens		6515	2622477	99.7522	97.22		98423	10934	83	17	29	29	21		0.74	-0.312961
	LIN24	B. pubescens		16884	6599722	99.7448	96.06		116581	14176	82	18	24	25	48		0.77	-0.324118
	LIN25	B. pubescens		52158	4518762	98.8589	92.3		103505	12029	82	18	28	28	33		0.74	-0.442588
	LIN26	B. pubescens		28002	3387890	99.1802	94.9333		96311	10741	83	17	29	29	26		0.74	-0.403366
	LIN27	B. pubescens		63352	7260154	99.1349	93.25		104356	12083	83	17	27	27	51		0.76	-0.303403
	LIN28	B. pubescens		31381	7596383	99.5886	92.2		105741	12581	83	17	28	28	54		0.74	-0.463326
	LIN29	B. pubescens		24566	6830094	99.6416	93.5		110643	13085	83	17	26	27	50		0.74	-0.291838
	LIN33	B. pubescens		87245	9262755	99.0669	91.15		119073	14731	83	17	23	24	64		0.76	-0.311956
	LIN34	B. pubescens		132463	12627135	98.9619	92		125757	15651	84	16	21	22	84		0.76	-0.354932
	GNA01	B. pubescens		29394	3263280	99.1073	96.0333		92156	9860	81	19	30	31	24		0.74	-0.419019
	GNA03	B. pubescens		123807	10464603	98.8307	92.2		120908	14849	84	16	22	23	71		0.74	-0.38018
	GNA05	B. pubescens		109065	11660301	99.0733	94.45		135111	17088	84	16	17	17	83		0.74	-0.395456
	GNA06	B. pubescens		22248	4646222	99.5234	91.7		91415	10233	82	18	32	32	31		0.74	-0.206048
	GNA08	B. pubescens		37009	6661163	99.4475	95.1		118364	14464	83	17	23	24	49		0.74	-0.328144
	GNA09	B. pubescens		29879	4821149	99.3841	94.5		110489	13199	83	17	25	26	34		0.74	-0.352826
	GNA10	B. pubescens		25951	3204679	99.1967	96.9333		95051	10616	82	18	30	30	25		0.74	-0.380727
	GNA11	B. pubescens		48977	5690223	99.1466	93.8		114421	13938	83	17	23	24	41		0.74	-0.3589
	GNA13	B. pubescens		41243	6219129	99.3412	92.7		106520	12610	83	17	27	27	44		0.74	-0.326859
	GNA14	B. pubescens		93007	8350455	98.8985	91.65		117881	14146	84	16	24	24	59		0.74	-0.29066
	GNA15	B. pubescens		71057	7223847	99.0259	93.5333		110183	12928	83	17	26	26	51		0.77	-0.32014
	GNA16	B. pubescens		84482	8473454	99.0128	94.95		121825	14930	84	16	21	22	63		0.74	-0.312793
	GNA17	B. pubescens		53251	6751191	99.2174	93.4		114063	13814	84	16	25	25	49		0.74	-0.345208
	GNA19	B. pubescens		82299	8737699	99.0669	93		123306	15245	84	16	23	24	61		0.74	-0.311452
	GNA20	B. pubescens		11036	1496486	99.2679	96.7		72644	6880	80	20	36	36	12		0.74	-0.455005
	GNA22	B. pubescens		71381	6771019	98.9568	93		114593	13712	84	16	24	25	48		0.74	-0.307147
	GNA29	B. pubescens		36293	2871633	98.7519	90		91567	9797	82	18	30	31	21		0.74	-0.461576
	DOK01	B. pubescens		108674	10236114	98.9495	91.75		115911	14215	85	15	24	24	70		0.74	-0.366883
	DOK02	B. pubescens		67322	2705016	97.5717	95.5833		93413	9825	81	19	28	28	21		0.74	-0.36676
	DOK03	B. pubescens		18316	5716380	99.6806	96.96		119624	14743	84	16	24	25	44		0.74	-0.371132
	DOK06	B. pubescens		61957	6128745	98.9992	93.2167		105108	11952	83	17	27	27	43		0.74	-0.357278
	DOK07	B. pubescens		18276	6838126	99.7334	96.74		120249	14777	84	16	25	25	53		0.74	-0.299276
	DOK08	B. pubescens		260883	6776765	96.293	93		116376	13963	84	16	24	24	49		0.74	-0.30349
	DOK09	B. pubescens		39145	5240159	99.2585	92.2		111687	13224	83	17	27	27	38		0.74	-0.261756
	DOK11	B. pubescens		90827	7834229	98.8539	91.8		117892	14030	85	15	24	24	54		0.74	-0.411728
	DOK13	B. pubescens		11816	5253512	99.7756	97.24		116144	14375	84	16	25	26	41		0.74	-0.363194
	DOK14	B. pubescens		232949	4062843	94.5773	91.7		107296	12124	82	18	24	25	30		0.74	-0.276601
	DOK15	B. pubescens		48566	7420674	99.3498	92.7		114623	13718	84	16	26	26	52		0.74	-0.194431
	DOK16	B. pubescens		255205	12149805	97.9427	93.8		126700	15642	84	16	20	20	83		0.74	-0.32421
	DOK19	B. pubescens		49789	1413407	96.5972	93.1		75641	7656	79	21	36	37	12		0.74	-0.533809
	DOK20	B. pubescens		68894	7565394	99.0976	93.9		114837	13527	84	16	25	25	54		0.74	-0.304917
	DOK22	B. pubescens		38387	6718213	99.4319	93.6		117002	14493	84	16	24	24	49		0.74	-0.305037
	DOK24	B. pubescens		36492	6017440	99.3972	92.8		107727	12960	83	17	26	27	42		0.74	-0.347127
	DOK25	B. pubescens		230919	6651339	96.6447	93.1		113505	13459	83	17	23	24	47		0.74	-0.331279
	DOK27	B. pubescens		75382	8473876	99.1183	93.4667		117875	14008	84	16	24	24	60		0.74	-0.258807
	DOK28	B. pubescens		116171	12166133	99.0542	93.95		118560	14616	85	15	23	23	83		0.76	-0.370759
	DOK29	B. pubescens		85446	6526160	98.7076	96.4333		113546	13393	83	17	24	24	50		0.74	-0.30647
	DOK30	B. pubescens		79677	7625469	98.9659	92.1		116038	14116	85	15	24	24	54		0.74	-0.423777
	BRA01	B. pubescens		33041	5656033	99.4192	93.8		117463	14003	83	17	23	24	41		0.74	-0.312551
	BRA02	B. pubescens		50838	4007472	98.7473	92.35		105294	11873	83	17	27	27	30		0.74	-0.40186
	BRA06	B. pubescens		56981	7175023	99.2121	95.55		115177	13747	83	17	22	23	53		0.74	-0.325791
	BRA08	B. pubescens		14843	1619959	99.0921	95		77692	7453	81	19	34	34	12		0.74	-0.557367
	BRA09	B. pubescens		208049	7445431	97.2816	90.75		112207	13281	84	16	26	26	53		0.74	-0.252067
	BRA11	B. pubescens		98718	11409466	99.1422	93.7		123839	15186	83	17	20	20	81		0.76	-0.275237
	BRA12	B. pubescens		45195	6802325	99.34	93.6		117467	14135	83	17	23	24	47		0.74	-0.253045
	BRA13	B. pubescens		57261	6023485	99.0583	93.7		100799	11575	82	18	28	29	42		0.77	-0.484802
	BRA14	B. pubescens		29262	6326440	99.5396	93.7		111328	13130	83	17	26	27	45		0.74	-0.315055
	BRA16	B. pubescens		93352	8926548	98.965	91.95		110674	13184	83	17	25	26	59		0.77	-0.318254
	BRA19	B. pubescens		34779	7767997	99.5543	94.6		121658	15004	84	16	24	24	55		0.77	-0.260116
	BRA20	B. pubescens		75865	5360319	98.6044	94		111169	12550	83	17	24	24	39		0.74	-0.382383
	BRA22	B. pubescens		36218	3628124	99.0116	93.2333		94743	10263	82	18	30	30	27		0.74	-0.344424
	BRA23	B. pubescens		12374	1521908	99.1935	95.9		80033	8058	81	19	34	34	12		0.74	-0.46624
	BRA27	B. pubescens		84678	7698046	98.912	92.15		115879	14042	84	16	23	24	54		0.74	-0.423875
	BRA30	B. pubescens		34648	7006222	99.5079	93.9		123588	15058	84	16	23	24	51		0.74	-0.307839
	BUR01	B. pubescens		44205	4642083	99.0567	95.05		108791	12508	82	18	23	24	35		0.74	-0.281231
	BUR02	B. pubescens		50035	18158855	99.7252	95.46		140509	18471	84	16	18	18	130		0.76	-0.143022
	BUR03	B. pubescens		26837	5811573	99.5403	94		112378	13415	83	17	25	25	40		0.74	-0.460871
	BUR04	B. pubescens		39444	5470250	99.2841	93.5		105910	12497	83	17	28	28	39		0.74	-0.389664
	BUR05	B. pubescens		14374	1723286	99.1728	94.6167		72811	7161	79	21	36	36	14		0.74	-0.478708
	BUR06	B. pubescens		38777	4537899	99.1527	91.6		101343	11820	83	17	30	30	32		0.74	-0.308655
	BUR13	B. pubescens		74117	7612301	99.0357	93.5333		113663	13536	84	16	24	25	54		0.74	-0.309911
	BUR16	B. pubescens		101341	8117225	98.7669	92.15		113449	13764	84	16	25	26	56		0.74	-0.505669
	BUR18	B. pubescens		67619	7526117	99.1095	94.2667		109302	12805	83	17	26	26	54		0.76	-0.34908
	BUR20	B. pubescens		29963	3264787	99.0906	94.4167		94870	10348	82	18	29	30	25		0.74	-0.37745
	BUR21	B. pubescens		56000	6044020	99.082	93.5833		102831	11798	83	17	27	28	43		0.74	-0.345172
	BUR22	B. pubescens		66717	7894461	99.162	96.5		121725	14799	84	16	22	22	59		0.76	-0.238194
	BUR27a	B. pubescens		88433	10351029	99.1529	94.7667		123333	14979	84	16	22	23	74		0.74	-0.22178
	PIT01	B. pubescens		27673	6742707	99.5913	96.54		124921	15490	84	16	22	23	51		0.74	-0.184856
	PIT02	B. pubescens		37084	3479504	98.9455	94.85		96776	10806	81	19	25	25	26		0.74	-0.36548
	PIT08	B. pubescens		104420	7008998	98.5321	96.1		117465	13946	84	16	22	22	52		0.74	-0.288211
	PIT10	B. pubescens		81355	7342047	98.9041	93.75		106462	12325	82	18	26	26	50		0.74	-0.243127
	PIT12	B. pubescens		239039	4192129	94.6055	91.35		102537	11631	81	19	26	26	30		0.74	-0.395521
	PIT13D	B. pubescens		32349	10252837	99.6855	97.1		124524	15871	83	17	22	23	77		0.74	-0.270699
	PIT17	B. pubescens		50157	4107439	98.7936	94.55		106863	12240	82	18	23	23	30		0.74	-0.408548
	PIT18	B. pubescens		100311	9933183	99.0002	94.25		128272	16130	84	16	18	18	72		0.74	-0.437636
	PIT24	B. pubescens		149178	6467552	97.7454	95.8333		114638	13501	83	17	23	23	48		0.74	-0.434194
	PIT26	B. pubescens		23603	6376147	99.6312	96.16		117889	14470	83	17	24	25	48		0.74	-0.338045
	PIT28	B. pubescens		55212	5717080	99.0435	95.2		119585	14275	83	17	21	21	43		0.74	-0.192447
	PIT29	B. pubescens		74551	8427553	99.1231	95.35		116751	14106	83	17	23	23	58		0.74	-0.350863
	JOKK04	B. pubescens		115946	5236116	97.8336	95.85		113473	13160	83	17	23	24	39		0.74	-0.355961
	JOKK05	B. pubescens		147782	5724210	97.4833	96.05		111707	13208	83	17	24	24	42		0.74	-0.399569
	JOKK07	B. pubescens		19403	7133297	99.7287	96.76		121930	15227	84	16	25	25	54		0.74	-0.214414
	JOKK08	B. pubescens		55469	7717881	99.2864	95.8		111413	13201	82	18	24	25	55		0.74	-0.279245
	JOKK09	B. pubescens		215292	5018080	95.8862	92.2		116171	13448	82	18	23	23	36		0.74	-0.431105
	JOKK11	B. pubescens		45270	16101926	99.7196	94.8		134996	17504	85	15	19	19	117		0.76	-0.197638
	JOKK13	B. pubescens		19143	7920931	99.7589	96.92		119847	14813	84	16	25	25	59		0.77	-0.313996
	JOKK14	B. pubescens		140446	6478430	97.8781	95.8667		115048	13615	83	17	23	24	49		0.74	-0.3421
	JOKK15	B. pubescens		117992	5712964	97.9765	95.9		106998	12203	84	16	25	25	42		0.74	-0.2534
	JOKK16	B. pubescens		266915	5515933	95.3844	92.05		114341	13450	83	17	23	23	39		0.74	-0.407471
	JOKK17	B. pubescens		48791	5696969	99.1508	90.7		107797	12750	83	17	28	28	39		0.74	-0.267288
	JOKK19	B. pubescens		19607	6989895	99.7203	96.74		117628	14511	84	16	25	25	51		0.74	-0.401013
	JOKK20	B. pubescens		16528	7230594	99.7719	97.04		120726	15086	85	15	24	25	55		0.74	-0.263326
	JOKK21	B. pubescens		344251	8724245	96.2039	92.95		128822	15958	84	16	20	20	61		0.76	-0.290987
	JOKK23	B. pubescens		201400	7368608	97.3395	94.35		113811	13522	82	18	24	24	52		0.74	-0.334358
	JOKK24	B. pubescens		12607	4141811	99.6965	96.52		105537	12466	82	18	28	28	32		0.74	-0.316336
	JOKK25	B. pubescens		143631	3195713	95.6988	92.3		100895	11085	81	19	27	27	24		0.74	-0.318079
	JOKK30	B. pubescens		70666	5344920	98.6951	95.7333		116277	13485	83	17	22	23	40		0.74	-0.34526
	NED01	B. pubescens		155901	7306027	97.9107	94.1		115950	13992	82	18	24	24	50		0.74	-0.381055
	NED02	B. pubescens		23101	8446119	99.7272	96.6		129130	16057	84	16	23	24	62		0.74	-0.320427
	NED04	B. pubescens		23538	7041346	99.6668	96.46		122915	15313	84	16	23	24	53		0.74	-0.354999
	NED06	B. pubescens		81713	7014271	98.8485	94.3		115761	13626	83	17	23	23	50		0.74	-0.279472
	NED07	B. pubescens		22316	7735180	99.7123	96.7		126556	15865	84	16	23	24	59		0.74	-0.339424
	NED08	B. pubescens		281652	8057104	96.6224	93.45		114402	13406	83	17	25	25	55		0.74	-0.340962
	NED09	B. pubescens		16662	6894886	99.7589	97.18		118405	14465	83	17	25	26	52		0.74	-0.230317
	NED11	B. pubescens		44216	4286050	98.9789	94.9		113133	12992	82	18	23	23	33		0.74	-0.423473
	NED13	B. pubescens		38566	4410282	99.1331	96.4167		109233	12474	83	17	25	25	34		0.74	-0.424152
	NED14	B. pubescens		156913	5470931	97.2118	93.25		138332	15468	89	11	23	23	39		0.79	-0.558434
	NED15	B. pubescens		153343	3265961	95.5154	92.25		99717	10916	82	18	26	26	24		0.74	-0.367973
	NED16	B. pubescens		22034	7904558	99.722	96.98		127192	16101	84	16	22	23	58		0.74	-0.3711
	NED17	B. pubescens		8537	2940601	99.7105	96.72		107100	12222	83	17	28	28	23		0.74	-0.457549
	NED18	B. pubescens		120002	6358644	98.1477	96.3167		119986	14217	83	17	22	23	48		0.74	-0.265537
	NED19	B. pubescens		60893	5754281	98.9529	95.2		119405	14055	84	16	22	22	43		0.74	-0.269761
	NED20	B. pubescens		15072	4636312	99.676	96.82		117831	14255	83	17	26	26	36		0.74	-0.463653
	NED21	B. pubescens		53131	4890361	98.9252	95.15		117819	13793	83	17	22	23	37		0.74	-0.392674
	NED23	B. pubescens		106217	4860107	97.8613	96.3		113346	13143	83	17	24	24	37		0.74	-0.429307
	NED25	B. pubescens		179172	4427804	96.1109	92.75		114953	13242	83	17	24	24	33		0.74	-0.399799
	NED26	B. pubescens		56826	4493134	98.7511	94.75		111520	12785	83	17	22	23	34		0.74	-0.43226
	NED27	B. pubescens		109590	7175942	98.4958	96.1333		118844	14136	83	17	23	23	54		0.77	-0.214926
	NED28	B. pubescens		28902	9233592	99.688	96.5		130883	16494	84	16	22	22	70		0.74	-0.150501
	NED30	B. pubescens		177912	8774840	98.0128	94.8		119319	14318	83	17	23	24	62		0.74	-0.350662
	NED31	B. pubescens		146358	10985368	98.6852	93.8		137130	16982	83	17	17	17	78		0.74	-0.287327
	KAU01	B. pubescens		107079	7837329	98.6521	96.1667		120656	14394	83	17	23	23	57		0.77	-0.506072
	KAU02	B. pubescens		90884	8357752	98.9243	94.25		133592	16264	84	16	18	19	61		0.74	-0.375221
	KAU03	B. pubescens		16913	7009885	99.7593	96.8		124450	15252	84	16	25	25	54		0.74	-0.448619
	KAU05	B. pubescens		97938	5743398	98.3234	96		114593	13409	83	17	23	24	43		0.74	-0.428449
	KAU06	B. pubescens		22114	8728886	99.7473	96.52		128776	16113	84	16	23	23	65		0.74	-0.319131
	KAU07	B. pubescens		20750	7677486	99.7305	96.84		123041	15374	83	17	24	24	58		0.74	-0.405584
	KAU08	B. pubescens		102323	7622147	98.6753	96.1667		122579	14774	84	16	22	23	57		0.74	-0.321747
	KAU09	B. pubescens		78010	6654064	98.8412	94.7		125237	14841	83	17	20	21	48		0.74	-0.386271
	KAU10	B. pubescens		50559	5238433	99.0441	95.75		114361	13348	83	17	25	25	40		0.74	-0.473278
	KAU15	B. pubescens		77332	8434724	99.0915	95.7333		120435	14360	83	17	23	24	62		0.74	-0.2746
	KAU16	B. pubescens		15837	6119153	99.7419	96.26		124311	15361	84	16	25	25	47		0.74	-0.348734
	KAU19	B. pubescens		389082	11144444	96.6265	93.8		121248	14631	83	17	22	23	74		0.77	-0.301957
	KAU20	B. pubescens		19258	5700448	99.6633	96.82		120229	14643	84	16	25	25	43		0.74	-0.415157
	KAU22	B. pubescens		256627	7955033	96.8748	93.55		117208	14189	83	17	23	24	56		0.74	-0.334081
	KAU23	B. pubescens		15742	7414112	99.7881	96.98		124208	15304	83	17	24	25	57		0.74	-0.464833
	KAU24	B. pubescens		20747	9733813	99.7873	96.92		126061	15880	84	16	23	24	74		0.74	-0.442391
	KAU25	B. pubescens		84267	8837799	99.0555	96.35		125723	15210	84	16	21	22	66		0.74	-0.394073
	KAU26	B. pubescens		104031	4455147	97.7182	95.8667		111759	12544	82	18	23	24	34		0.74	-0.450583
	KAU27	B. pubescens		73497	6227131	98.8335	93.5		121734	14235	82	18	21	21	44		0.74	-0.415374
	KAU28	B. pubescens		27696	8617174	99.6796	96.68		128997	16324	84	16	23	23	65		0.74	-0.310182
	KAU29	B. pubescens		84382	8979898	99.0691	93		117962	14120	83	17	22	22	62		0.74	-0.434456
	KAU30	B. pubescens		67915	7584975	99.1126	96.0333		120639	14537	84	16	22	23	57		0.76	-0.400556
	KAU31	B. pubescens		167484	9856792	98.3292	96.1667		125947	15351	84	16	21	21	71		0.76	-0.329685
	KAU32	B. pubescens		84892	9017756	99.0674	93.75		121906	14800	82	18	21	21	64		0.77	-0.391393
	KAU33	B. pubescens		105289	6290295	98.3537	96.2167		114842	13417	84	16	24	24	48		0.74	-0.358687
	NOR01	B. pubescens		57181	6607407	99.142	95.25		122859	14691	83	17	21	22	49		0.74	-0.368944
	NOR02	B. pubescens		28570	8366488	99.6597	96.44		130791	16412	84	16	22	23	63		0.74	-0.265848
	NOR04	B. pubescens		28610	10379438	99.7251	96.18		125324	15807	83	17	23	23	77		0.74	-0.319688
	NOR06	B. pubescens		213328	5375732	96.1831	92.7		120148	14326	83	17	22	23	39		0.74	-0.570799
	NOR07	B. pubescens		241298	9472302	97.5159	93.05		133671	16642	83	17	20	20	65		0.76	-0.307872
	NOR08	B. pubescens		154507	7408487	97.9571	94.45		126032	15243	83	17	22	22	53		0.74	-0.427771
	NOR09	B. pubescens		123926	8342794	98.5363	95.8		118938	14252	83	17	23	24	61		0.74	-0.513569
	NOR11	B. pubescens		196921	7837989	97.5492	94.5		125278	15252	83	17	22	23	56		0.74	-0.408751
	NOR12	B. pubescens		165102	5799442	97.2319	93.65		123470	14834	82	18	22	23	42		0.74	-0.42712
	NOR13	B. pubescens		65200	6933954	99.0685	95.5		124312	14921	83	17	20	21	51		0.74	-0.467775
	NOR14	B. pubescens		363375	8979175	96.1105	92.8		133248	16412	84	16	20	21	62		0.74	-0.356193
	NOR15	B. pubescens		88477	2554765	96.6527	95.6667		92431	9529	80	20	28	28	20		0.74	-0.42891
	NOR16	B. pubescens		12113	4601637	99.7375	95.86		120842	14448	83	17	26	26	36		0.74	-0.437572
	NOR17	B. pubescens		32485	10234173	99.6836	96.56		132783	17006	83	17	21	22	75		0.74	-0.32441
	NOR18	B. pubescens		100767	7117665	98.604	96.5333		115377	13556	83	17	25	25	52		0.74	-0.347334
	NOR19	B. pubescens		21972	6366624	99.6561	96.92		128766	15963	84	16	23	23	49		0.74	-0.34023
	NOR21	B. pubescens		111785	12216937	99.0933	94.4		128918	15675	84	16	22	22	84		0.74	-0.332369
	NOR25	B. pubescens		182371	4257969	95.8929	92.25		115477	13339	82	18	23	24	31		0.74	-0.573914
	NOR26	B. pubescens		60649	7207351	99.1655	95.35		124450	14924	83	17	20	21	53		0.74	-0.286476
	NOR27	B. pubescens		65117	8084279	99.201	95.65		123829	15069	84	16	21	21	59		0.74	-0.312577
	NOR28	B. pubescens		80854	4667284	98.2971	95.9667		108682	12411	83	17	27	27	36		0.74	-0.402173
	NOR29	B. pubescens		174299	9417045	98.1827	94.7		124412	15128	84	16	23	23	67		0.74	-0.426392
	NOR30	B. pubescens		13743	6895255	99.8011	96.76		118704	14491	83	17	26	27	52		0.74	-0.46748
	NOR31	B. pubescens		150405	13391629	98.8893	93.75		140087	17548	84	16	17	17	94		0.76	-0.370812
	NOR32	B. pubescens		137431	8251453	98.3617	96.1833		127432	15310	84	16	22	22	60		0.74	-0.493542
	URL06	B. pubescens		3515	2935687	99.8804	98.26		85242	8907	83	17	39	39	24		0.74	-0.402565
	URL07	B. pubescens		3256	2606916	99.8753	98.26		82406	8686	83	17	38	39	21		0.74	-0.41001
	URL08	B. pubescens		2750	1790630	99.8467	97.66		80444	7985	88	12	38	38	15		0.79	-0.652992
	URL11	B. pubescens		2063	2248239	99.9083	98.84		78568	7836	82	18	41	42	19		0.74	-0.219662
	URL14	B. pubescens		4161	3708931	99.8879	98.46		87319	9098	84	16	38	39	28		0.77	-0.329564
	NSV04	B. pubescens		8999	4435511	99.7975	97.76		104687	12135	87	13	31	31	34		0.79	-0.39433
	NSV09	B. pubescens		11691	5387399	99.7835	97.14		111701	13134	86	14	29	30	42		0.74	-0.33689
	NSV14	B. pubescens		5373	3214823	99.8331	97.46		102875	11014	87	13	34	35	26		0.79	-0.452214
	NSV16	B. pubescens		9852	5535412	99.8223	97.44		107336	12533	84	16	31	31	43		0.74	-0.298945
	NSV19	B. pubescens		7866	4726180	99.8338	97.72		104284	12006	85	15	32	32	36		0.77	-0.353628
	NSV21	B. pubescens		6621	3837409	99.8278	97.72		102743	11763	85	15	32	32	31		0.77	-0.406171
	POL02	B. pubescens		15457	8453155	99.8175	96.96		115200	14285	84	16	25	26	62		0.76	-0.218723
	SPN01	B. pubescens		2334	1912904	99.8781	97.08		69494	7087	87	13	36	36	16		0.79	-0.406734
	SPN02	B. pubescens		15818	8536076	99.815	95.96		101806	12582	84	16	25	25	62		0.74	-0.366469
	SPN03	B. pubescens		5434	3540936	99.8468	97.34		82506	9407	83	17	31	31	28		0.77	-0.33278
	SPN04	B. pubescens		6153	4700281	99.8693	97.3		87027	10135	85	15	29	30	35		0.74	-0.441478
	SPN05	B. pubescens		21551	2622363	99.1849	95.2		69521	7325	82	18	36	36	21		0.74	-0.507082
	SPN06	B. pubescens		7998	4925270	99.8379	97.34		89709	10636	84	16	29	29	37		0.74	-0.341534
	SPN07	B. pubescens		12331	3067971	99.5997	96.3		77980	8593	84	16	32	32	24		0.74	-0.425935
	SPN08	B. pubescens		9737	5672933	99.8287	96.56		94179	11230	84	16	27	27	42		0.74	-0.297199
	SPN09	B. pubescens		28790	1531828	98.1552	96		62688	6330	81	19	38	38	13		0.74	-0.526221
	SPN10	B. pubescens		4924	3077402	99.8403	97.76		81607	9131	86	14	31	31	24		0.79	-0.577591
	SPN11	B. pubescens		39448	6149336	99.3626	95.6833		78991	8836	83	17	31	31	45		0.77	-0.484214
	SPN13	B. pubescens		7386	4737520	99.8443	96.66		84398	9939	83	17	29	29	35		0.76	-0.477469
	SPN14	B. pubescens		5209	3787983	99.8627	98.1		78245	8976	82	18	32	33	29		0.74	-0.318186
	SPN15	B. pubescens		15782	8680218	99.8185	97.16		101143	12365	85	15	24	25	63		0.76	-0.355711
	SPN16	B. pubescens		14035	7953817	99.8239	95.76		99993	12455	85	15	25	25	57		0.76	-0.23366
	SPN17	B. pubescens		9964	5078622	99.8042	96.1		91568	10835	87	13	27	27	38		0.79	-0.43027
	SPN18	B. pubescens		10167	7345439	99.8618	96.8		96831	11855	85	15	26	26	54		0.74	-0.375311
	SPN20	B. pubescens		15717	9650571	99.8374	95.84		97640	11874	84	16	25	26	67		0.76	-0.29627
	SPN21	B. pubescens		12726	6276034	99.7976	96.86		95262	11639	84	16	26	26	45		0.74	-0.527873
	SPN22	B. pubescens		10030	5347438	99.8128	96.7		92084	10843	85	15	27	27	40		0.77	-0.376863
	SPN23	B. pubescens		32672	4549730	99.287	95.8		82419	9134	81	19	27	27	35		0.74	-0.353117
	SPN24	B. pubescens		16024	9472142	99.8311	95.72		102220	12763	85	15	23	24	69		0.77	-0.118004
	SPN25	B. pubescens		5227	3510787	99.8513	97.84		84214	9734	83	17	30	30	27		0.74	-0.46993
	SPN26	B. pubescens		3622	3011100	99.8799	98.2		71673	7971	81	19	34	34	23		0.77	-0.56547
	SPN27	B. pubescens		9985	5490519	99.8185	96.58		93106	11251	85	15	27	27	39		0.74	-0.249057
	FI-BP-19-02	B. pubescens		13218	2432530	99.4596	95.25		90726	9433	83	17	31	32	16		0.74	-0.452094
	FI-BP-19-04	B. pubescens		37955	7682233	99.5084	95.65		107665	12402	86	14	28	29	51		0.77	-0.472114
	FI-BP-19-06	B. pubescens		12599	2202969	99.4313	96.1		80935	8016	86	14	36	36	16		0.77	-0.524276
	LT-BP-11-19	B. pubescens		13638	2472000	99.4513	95.7333		86183	8973	83	17	31	31	16		0.74	-0.578484
	LT-BP-11-24	B. pubescens		25289	4044239	99.3786	95.6		93585	10167	86	14	31	32	27		0.77	-0.445292
	NO-BP-15-11	B. pubescens		22170	6347586	99.6519	96.55		108301	12536	85	15	28	28	41		0.77	-0.374176
	NO-BP-15-17	B. pubescens		18600	3426830	99.4602	93.1667		78351	7970	83	17	40	40	23		0.74	-0.361915
	NO-BP-15-18	B. pubescens		20145	3191225	99.3727	94.75		85441	8683	84	16	34	34	22		0.77	-0.459951
	NO-BP-15-20	B. pubescens		45319	9772313	99.5384	94.7		115048	13400	82	18	22	23	56		0.77	-0.269774
	SE-BP-18-12	B. pubescens		34561	5141173	99.3322	93.55		101135	11338	86	14	28	29	33		0.79	-0.378827
	YT-238	B. pubescens		15059	1675873	99.1094	95.25		68252	6063	83	17	40	40	12		0.74	-0.615418
	YT-239	B. pubescens		20302	3499348	99.4232	95.7		84538	8675	84	16	33	33	21		0.79	-0.508945
	YT-245	B. pubescens		12554	1433090	99.1316	94.85		65933	5841	83	17	41	41	11		0.74	-0.579785
	YT-249	B. pubescens		11718	2049350	99.4315	95.9		71647	6700	84	16	40	40	15		0.74	-0.490083
	CH-BP-05-06	4X B. pendula		56122	14570804	99.6163	96.1		56044	7172	77	23	21	21	76		0.74	-0.734856
	DE-BP-10-18	4X B. pendula		30333	7093913	99.5742	95.55		50442	5971	79	21	28	28	41		0.74	-0.652895
	ES-BP-02-22	4X B. pendula		34479	9895087	99.6528	95.65		54650	6831	80	20	25	25	55		0.74	-0.710898
	ES-BP-02-25	4X B. pendula		20700	5208598	99.6042	94		47807	5573	80	20	31	31	32		0.74	-0.611717
	FI-BP-19-21	4X B. pendula		21924	5254758	99.5845	95.2		45240	5222	79.6065	20.3935	31.791	31.9292	32.3961		0.79	-0.724727
	FR-BP-03-11	4X B. pendula		32850	4586878	99.2889	94.65		83038	8210	86.1244	13.8756	30.667	30.912	30.7036		0.79	0.537665
	FR-BP-03-14	4X B. pendula		12765	2058777	99.3838	95.95		38218	4030	77.9528	22.0472	36.5201	36.6219	14.5307		0.74	-0.674138
	FR-BP-03-21	4X B. pendula		41529	8308697	99.5027	93.8		52248	6407	79.6662	20.3338	28.1651	28.3396	47.5472		0.74	-0.674693
	FR-BP-03-22	4X B. pendula		33712	8185234	99.5898	93.25		49816	5895	78.7097	21.2903	28.3091	28.4566	47.438		0.74	-0.665993
	FR-BP-04-25	4X B. pendula		31260	6422744	99.5156	94.55		47057	5565	78.0118	21.9882	29.913	30.0558	36.7608		0.77	-0.749579
	FR-BP-21-02	4X B. pendula		22326	4858920	99.5	96.1		47548	5595	80	20	30	30	30		0.74	-0.68
	GB-BP-13-06	4X B. pendula		55302	9771874	99.4373	88.55		53761	6594	80.3277	19.6723	25.2707	25.4439	52.152		0.74	-0.656009
	GB-BP-14-26	4X B. pendula		36534	8696262	99.5816	94.4		51492	6239	80.6611	19.3389	27.377	27.5446	49.3142		0.77	-0.644346
	IT-BP-07-11	4X B. pendula		23919	8983937	99.7345	93.3		49299	5922	79.3667	20.6333	29.1887	29.3405	49.2986		0.74	-0.724816
	IT-BP-08-04	4X B. pendula		37068	10503822	99.6483	93.8		54924	6759	79.2003	20.7997	25.1881	25.3769	57.1604		0.74	-0.629842
	NO-BP-16-11	4X B. pendula		19701	5866347	99.6653	95.9		48190	5695	81	19	30	30	35		0.74	-0.633463
	NO-BP-16-17	4X B. pendula		41921	6953403	99.4007	94.2		48934	5924	81	19	29	29	40		0.74	-0.76473
	NO-BP-16-22	4X B. pendula		29276	6872460	99.5758	96.05		48985	5743	78	22	28	28	40		0.74	-0.690887
	NO-BP-16-23	4X B. pendula		37155	5990521	99.3836	91.7		45514	5208	81	19	32	33	35		0.79	-0.682825
	SE-BP-17-14	4X B. pendula		27753	7668767	99.6394	94.2		49236	6002	80	20	29	29	43		0.76	-0.714357
	SE-BP-17-18	4X B. pendula		4506	961604	99.5336	95		43288	4896	79	21	33	33	26		0.74	-0.69417
	SE-BP-18-06	4X B. pendula		17755	3391645	99.4792	92.55		41025	4604	81	19	35	35	22		0.74	-0.707939
	SE-BP-18-18	4X B. pendula		16893	4209061	99.6003	95.15		43985	5059	79	21	33	33	26		0.74	-0.730407
	YT-243	4X B. pendula		15101	4081967	99.6314	95.45		46161	5230	82	18	33	33	27		0.74	-0.704601
	YT-867	4X B. pendula		15785	3064867	99.4876	96.35		36218	3993	80	20	44	44	22		0.74	-0.54716
	DE-BP-09-02	B. pendula		11354	1885764	99.4015	93.9		32193	5253	60.7772	39.2228	35.7037	35.7965	12.1025		0.49	0.108181
	DE-BP-09-03	B. pendula		12861	2274129	99.4376	95.9		34439	5793	61.9131	38.0869	34.3873	34.4874	14.2775		0.49	0.153062
	DE-BP-09-04	B. pendula		14367	2592053	99.4488	95.4		36203	6259	61.7215	38.2785	31.9339	32.0535	15.7808		0.49	0.269013
	DE-BP-09-07	B. pendula		10919	3219655	99.662	96.85		38781	6712	63.1231	36.8769	30.4943	30.616	18.612		0.49	0.252625
	DE-BP-09-08	B. pendula		20808	3571110	99.4207	95.05		39175	6633	66.6654	33.3346	30.6179	30.7366	18.1825		0.49	0.0690792
	DE-BP-09-09	B. pendula		24988	6614572	99.6236	96.2333		41681	7576	61.8057	38.1943	27.063	27.2114	29.248		0.49	0.661269
	DE-BP-09-11	B. pendula		27169	7801841	99.653	96.3		44303	8033	61.6074	38.3926	25.0621	25.2143	34.4763		0.49	0.806177
	DE-BP-09-12	B. pendula		14854	2852114	99.4819	96.7		36630	6316	62.0215	37.9785	30.9379	31.0537	16.1483		0.49	0.175734
	DE-BP-09-13	B. pendula		13004	3272544	99.6042	96.9		37153	6404	63.4671	36.5329	31.4176	31.5374	18.16		0.49	0.33684
	DE-BP-09-14	B. pendula		18102	5061054	99.6436	93.45		39899	7278	60.643	39.357	27.9658	28.1048	23.7248		0.49	0.506043
	DE-BP-09-16	B. pendula		16529	4531263	99.6365	96.8		41618	7599	63.2735	36.7265	29.7892	29.9388	23.6177		0.49	0.489514
	DE-BP-09-17	B. pendula		20313	2317217	99.131	95		35519	6083	63.2386	36.7614	32.9217	33.0298	14.4523		0.49	0.0885682
	DE-BP-09-18	B. pendula		26171	5421515	99.5196	96.1		40550	7280	61.1822	38.8178	27.7634	27.9029	25.6466		0.49	0.655898
	DE-BP-09-19	B. pendula		13726	2679018	99.4903	97.15		38269	6618	60.4493	39.5507	31.1099	31.2329	16.7779		0.49	0.239464
	DE-BP-09-20	B. pendula		26759	7958637	99.6649	96.2333		45017	8146	62.633	37.367	24.8152	24.9779	33.2179		0.49	0.786054
	DE-BP-09-21	B. pendula		23672	5530784	99.5738	97.3		44237	8159	61.8302	38.1698	25.7957	25.9535	29.7374		0.49	0.67768
	DE-BP-09-22	B. pendula		10723	3410221	99.6865	97.05		39252	6911	62.4219	37.5781	30.1943	30.3253	19.5298		0.49	0.546289
	DE-BP-09-23	B. pendula		20541	5879589	99.6519	94.85		42009	7474	62.6615	37.3385	24.6215	24.765	24.3408		0.49	0.56892
	DE-BP-09-24	B. pendula		23142	5908312	99.6098	95.4333		41404	7361	62.5813	37.4187	28.1219	28.2577	27.0054		0.49	0.685117
	DE-BP-09-25	B. pendula		13539	3516977	99.6165	95.65		37872	6616	63.5422	36.4578	32.2373	32.3605	19.6767		0.49	0.340063
	ALB01B	B. albosinensis		34517	3995487	99.1435	95.75		127030	22078	45.7703	54.2297	29.9181	30.0626	30.2153		0.74	-0.958334
	HUM01	B. humilis		12532	1909944	99.3481	95.5		78018	12033	55.0189	44.9811	43.1558	43.4487	13.5459		0.49	0.396463
	HUM02	B. humilis		10208	5880060	99.8267	97.34		120955	22250	36.9587	63.0413	28.6847	29.2286	40.9233		0.49	0.939452
	NAN01	B. nana		13113	7869977	99.8337	96.96		85974	16130	43.1726	56.8274	30.5602	30.9245	49.1166		0.49	0.897486
	NAN04	B. nana		4946	2894172	99.8294	97.82		77293	13760	53.0286	46.9714	33.5842	33.9151	20.568		0.49	0.654528
	NAN05	B. nana		16457	1767841	99.0777	94.45		61547	10084	39.2408	60.7592	39.6306	39.8735	13.3339		0.49	0.530864
	MAN02	B. platyphylla		16532	10706458	99.8458	97.56		59194	13037	56.3098	43.6902	26.1964	26.2968	57.5185		0.49	1.30687
	OBL01	B. platyphylla		15930	8504850	99.813	95.96		57693	11924	52.8239	47.1761	26.7134	26.9915	47.5631		0.49	1.34484
	OBL03	B. platyphylla		4111	3242969	99.8307	97.76		50449	9694	54.8951	45.1049	32.5683	32.8052	20.2314		0.49	0.272217
	OBL04	B. platyphylla		14739	12446575	99.8582	96.586		56342	11708	54.6157	45.3843	29.3036	29.5828	60.47		0.49	1.487
	OBL05	B. platyphylla		40544	2548020	98.4337	93.63		44973	8496	51.3886	48.6114	36.4958	36.6956	16.7633		0.49	0.289974
	OBL06	B. platyphylla		9858	8251714	99.8475	95.752		57851	11715	52.4624	47.5376	26.6772	26.9565	42.0422		0.49	1.14506
	OBL07	B. platyphylla		2703	2388005	99.848	98.294		46658	8951	52.1484	47.8516	33.7429	33.9529	16.3258		0.49	0.147292
	OBL08	B. platyphylla		4457	3632141	99.8502	98.346		47794	9289	53.0111	46.9889	35.6013	35.8205	21.9402		0.49	0.436867
	OBL09	B. platyphylla		29197	3686973	99.3545	95.175		42647	7642	50.9992	49.0008	36.9126	37.0896	22.9417		0.49	0.561845
	OBL10	B. platyphylla		10674	6892052	99.8174	97.326		54752	10853	59.9294	40.0706	30.9556	31.2316	37.8329		0.49	0.90562
	OBL11	B. platyphylla		6289	5124797	99.8463	98.222		52076	10366	56.9255	43.0745	32.2967	32.5586	29.013		0.49	0.521589
	OBL12	B. platyphylla		4419	3424547	99.8326	97.75		49155	9378	58.9472	41.0528	32.8746	33.1027	21.4064		0.49	0.422532
	OBL13	B. platyphylla		10887	7319399	99.8257	98		54760	10993	55.5114	44.4886	31.4029	31.6664	38.8708		0.49	0.849443
	OBL14	B. platyphylla		14362	10342794	99.8331	96.914		57477	11796	52.9312	47.0688	29.5175	29.806	54.2717		0.49	1.42855
	OBL15	B. platyphylla		7754	6849428	99.8622	98.158		52123	10458	53.5948	46.4052	32.344	32.5936	36.8258		0.49	0.893078
	GNA02	B. pendula X B. pubescens triploid hybrid		74982	10107810	99.2636	94.2333		94887	13157	85	15	23	24	69		0.67	-0.470576
	ES-BP-02-04	3X B. pendula		20769	8146547	99.7457	97.315		44890	6940	64	36	26	26	47		0.67	-1.35165
	FI-BP-20-01	hybrid?		27801	3763771	99.2668	94.6		77024	7985	87	13	32	33	24		unclear
	FR-BP-21-06	hybrid?		15572	2910882	99.5	95.8		68904	6304	87	13	34	35	21		unclear
	LT-BP-11-08	hybrid?		20307	2575533	99.2177	92.76		71369	6637	89	11	37	37	18		unclear
	LT-BP-12-16	hybrid?		17188	3249396	99.4738	94.81		73457	7287	90	10	34	34	23		unclear

### Sheet: WGS_samples
	Sample	Species		A: mapping with BWA					B: variants								C: ploidy analysis
				unmasked B. Pendula reference genome					genomic region: 1603 nuclear loci								Allelic Counts
				Number of reads unmapped	Number reads mapped	Reads mapped	Properly paired		# SNPs	# indels	Proportion Heterozygous	Proportion Homozygous	Proportion missing	Proportion FAIL			Allelic frequency at max(counts)	kurtosis	Ploidy
															Average read depth
						(%)	(%)				(%)	(%)	(%)	(%)
Mean				6.27956e+06	8.55356e+07	92.8459	79.6587		140460	22091.4	48.593	51.407	2.34241	2.62234	24.5672		0.52125	0.0785963
Min				3304274	52637265	83.1194	69.8325		79967	16800	22.2	14	1.5	1.6	16		0.49	-0.55476
Max				15013983	139773272	96.7028	86.13		214602	28363	86	77.8	3.3	3.5	39		0.74	0.471248
Count				8	8	8	8		8	8	8	8	8	8	8		8	8
	A011-21	B. lenta		4237621	52637265	92.5492	78.535		196971	28363	40.8	59.2	3.3	3.5	16		0.49	0.21213	diploid
	A002-2	B. nana		15013983	73928445	83.1194	69.8325		150352	23911	44.0442	55.9558	2.83926	3.47876	18.5373		0.49	0.350356	diploid
	A009-17	B. occidentalis		4691857	59763955	92.7208	77.585		154465	22972	23.7	76.3	3	3	16		0.49	0.172445	diploid
	Kyynel-koivu-Youngii	B. pendula		3304274	96910436	96.7028	85.34		84705	16800	63.3	36.7	1.6	1.7	28		0.49	0.0175485	diploid
	Loimaa-nkoivu	B. pendula		3986283	107732703	96.4319	86.13		79967	16838	60.2	39.8	1.5	1.6	33		0.49	-0.136339	diploid
	A001-1	B. platyphylla		5248434	76184358	93.5549	80.04		103832	17762	48.5	51.5	1.9	2	23		0.49	0.471248	diploid
	A005-11	B. populifolia		5701163	77354711	93.1357	78.35		138782	22131	22.2	77.8	2.6	2.7	23		0.49	0.0961423	diploid
	A006-12	B. pubescens		8052860	139773272	94.5525	81.4575		214602	27954	86	14	2	3	39		0.74	-0.55476	tetraploid
	V-7090	A. glutinosa		36371856	46209810	55.9565	44.1025		412753	87711	10.1	89.9	16.8	17.1	17
	V-7071	A. incana		54504251	49741927	47.7158	38.2675		409932	86911	8.4	91.6	16.9	17.1	17
