## Supplementary Materials 2 to 6 for "Complex Polyploids: Origins, Genomic Composition, and Role of Introgressed Alleles": Supplementary_Materials_4.xlsx

### Sheet: Sheet1
Top 100 B. pubescens loci where alleles of B. nana or B. humilis orgin are rare or absent.
Gene	Chromosome	Start	Stop	Number of specimens where nana and humilis alleles are both absent (out of 269)	Number of loci	Number of loci in chromosome with at least 100 parsimony-informative sites (of the 1603 included in exome proble)	Fraction
Bpev01.c0016.g0104	Bpe_Chr1	7166652	7193795	227	16	77	0.207792
Bpev01.c0038.g0091	Bpe_Chr1	957922	961452	199
Bpev01.c0101.g0013	Bpe_Chr1	2864248	2874201	214
Bpev01.c0177.g0002	Bpe_Chr1	9762398	9790524	192
Bpev01.c0274.g0002	Bpe_Chr1	38619118	38622431	192
Bpev01.c0274.g0040	Bpe_Chr1	38976213	38980405	194
Bpev01.c0335.g0026	Bpe_Chr1	5238548	5247015	251
Bpev01.c0357.g0022	Bpe_Chr1	4159352	4165691	167
Bpev01.c0415.g0026	Bpe_Chr1	38397145	38410456	162
Bpev01.c0422.g0003	Bpe_Chr1	40330878	40335235	176
Bpev01.c0451.g0018	Bpe_Chr1	40487171	40498976	165
Bpev01.c0962.g0020	Bpe_Chr1	41705044	41713013	215
Bpev01.c1047.g0009	Bpe_Chr1	44335073	44344842	175
Bpev01.c1104.g0015	Bpe_Chr1	35690019	35690019	164
Bpev01.c1632.g0004	Bpe_Chr1	24253032	24256669	170
Bpev01.c1643.g0006	Bpe_Chr1	20214688	20224148	199
Bpev01.c0000.g0007	Bpe_Chr10	2282135	2292737	184	6	31	0.193548
Bpev01.c0000.g0057	Bpe_Chr10	2882467	2905998	194
Bpev01.c0050.g0152	Bpe_Chr10	1808177	1814966	224
Bpev01.c0051.g0123	Bpe_Chr10	19477070	19482450	180
Bpev01.c0051.g0166	Bpe_Chr10	19836027	19846570	228
Bpev01.c0605.g0031	Bpe_Chr10	14654655	14658221	212
Bpev01.c0155.g0010	Bpe_Chr12	20982455	20991949	253	16	38	0.421053
Bpev01.c0189.g0051	Bpe_Chr12	23737041	23749732	177
Bpev01.c0349.g0054	Bpe_Chr12	23210960	23230054	243
Bpev01.c0349.g0066	Bpe_Chr12	23322754	23327152	260
Bpev01.c0517.g0028	Bpe_Chr12	17319642	17326915	181
Bpev01.c0565.g0013	Bpe_Chr12	3057205	3067081	177
Bpev01.c0667.g0008	Bpe_Chr12	185196	212060	180
Bpev01.c0667.g0026	Bpe_Chr12	400327	407897	216
Bpev01.c0667.g0028	Bpe_Chr12	427335	436409	231
Bpev01.c0667.g0030	Bpe_Chr12	448249	452564	192
Bpev01.c0680.g0006	Bpe_Chr12	17157011	17176486	237
Bpev01.c0805.g0001	Bpe_Chr12	12295322	12300798	223
Bpev01.c1202.g0033	Bpe_Chr12	25698928	25703115	191
Bpev01.c1354.g0008	Bpe_Chr12	85101	93698	242
Bpev01.c1782.g0011	Bpe_Chr12	1119127	1123999	211
Bpev01.c1782.g0014	Bpe_Chr12	1085285	1101668	223
Bpev01.c0223.g0009	Bpe_Chr13	10778505	10781536	237	4	24	0.166667
Bpev01.c0622.g0004	Bpe_Chr13	6238099	6246925	230
Bpev01.c0772.g0006	Bpe_Chr13	4667058	4673874	177
Bpev01.c0992.g0009	Bpe_Chr13	7781167	7824309	173
Bpev01.c0278.g0024	Bpe_Chr14	3303560	3308990	225	2	25	0.08
Bpev01.c0428.g0032	Bpe_Chr14	13838403	13847536	194
Bpev01.c0135.g0075	Bpe_Chr2	5419867	5430647	183	7	54	0.12963
Bpev01.c0166.g0031	Bpe_Chr2	6025322	6057207	213
Bpev01.c0195.g0009	Bpe_Chr2	6522183	6522183	165
Bpev01.c0195.g0012	Bpe_Chr2	6571721	6574476	170
Bpev01.c0243.g0040	Bpe_Chr2	34314425	34322918	166
Bpev01.c1187.g0006	Bpe_Chr2	12023070	12028297	180
Bpev01.c1371.g0008	Bpe_Chr2	28425633	28428784	220
Bpev01.c0343.g0009	Bpe_Chr3	3726422	3801728	225	3	20	0.15
Bpev01.c0639.g0012	Bpe_Chr3	19314342	19326491	227
Bpev01.c0679.g0014	Bpe_Chr3	22784461	22789952	187
Bpev01.c0022.g0147	Bpe_Chr4	438414	444258	174	3	37	0.0810811
Bpev01.c0364.g0008	Bpe_Chr4	21290787	21295000	169
Bpev01.c1006.g0032	Bpe_Chr4	4659130	4663882	223
Bpev01.c0015.g0087	Bpe_Chr5	24849230	24870524	179	10	54	0.185185
Bpev01.c0015.g0235	Bpe_Chr5	26177366	26215090	196
Bpev01.c0017.g0022	Bpe_Chr5	12276644	12289453	232
Bpev01.c0027.g0151	Bpe_Chr5	23587890	23596835	178
Bpev01.c0115.g0063	Bpe_Chr5	706341	712781	246
Bpev01.c0115.g0105	Bpe_Chr5	986393	999736	166
Bpev01.c0120.g0017	Bpe_Chr5	16006295	16010305	165
Bpev01.c0321.g0021	Bpe_Chr5	4141082	4145799	192
Bpev01.c0389.g0066	Bpe_Chr5	272552	278781	184
Bpev01.c1206.g0021	Bpe_Chr5	4095873	4102325	252
Bpev01.c0127.g0073	Bpe_Chr6	30669822	30669822	192	4	21	0.190476
Bpev01.c0127.g0076	Bpe_Chr6	30625938	30636326	190
Bpev01.c0366.g0010	Bpe_Chr6	6346455	6349361	217
Bpev01.c2470.g0002	Bpe_Chr6	32392176	32409961	202
Bpev01.c0568.g0014	Bpe_Chr7	5816820	5824057	249	7	30	0.233333
Bpev01.c0610.g0002	Bpe_Chr7	13585475	13587621	234
Bpev01.c0629.g0031	Bpe_Chr7	31636984	31643950	206
Bpev01.c1427.g0005	Bpe_Chr7	8997768	9012499	168
Bpev01.c1657.g0010	Bpe_Chr7	22092794	22116063	201
Bpev01.c1972.g0008	Bpe_Chr7	29339650	29342990	222
Bpev01.c2320.g0002	Bpe_Chr7	20990318	21004987	229
Bpev01.c0169.g0014	Bpe_Chr8	22489314	22501206	233	2	27	0.0740741
Bpev01.c2017.g0001	Bpe_Chr8	12662192	12675987	234
Bpev01.c0118.g0020	Bpe_Chr9	20548423	20585703	188	11	43	0.255814
Bpev01.c0134.g0113	Bpe_Chr9	897400	917502	203
Bpev01.c0161.g0111	Bpe_Chr9	4070582	4115567	170
Bpev01.c0265.g0020	Bpe_Chr9	6569698	6597270	201
Bpev01.c0265.g0021	Bpe_Chr9	6558045	6561518	165
Bpev01.c0480.g0086	Bpe_Chr9	115281	132731	206
Bpev01.c0480.g0087	Bpe_Chr9	102741	109391	172
Bpev01.c1126.g0010	Bpe_Chr9	8914296	8920464	183
Bpev01.c1407.g0003	Bpe_Chr9	22269935	22273560	183
Bpev01.c1670.g0005	Bpe_Chr9	19808418	19823148	196
Bpev01.c1977.g0001	Bpe_Chr9	15304029	15311002	209
Bpev01.c0052.g0044	na			195
Bpev01.c0052.g0093	na			172
Bpev01.c0089.g0012	na			242
Bpev01.c0261.g0047	na			169
Bpev01.c0286.g0020	na			164
Bpev01.c1018.g0001	na			172
Bpev01.c1060.g0010	na			201
Bpev01.c1060.g0029	na			237
Bpev01.c1086.g0008	na			201
