## Supplementary Materials 2 to 6 for "Complex Polyploids: Origins, Genomic Composition, and Role of Introgressed Alleles": Supplementary_Materials_5.xlsx

### Sheet: Notes
Likelihood analysis of all possible gene flow permutations performed using fastsimcoal2.
Evolutionary model: ((PEN, PLA), PUB)
Each model was fit to SNP data using 50 runs of fastsimcoal2.
AIC analysis performed independently for each B. pubescens population.
d: Number of parameters
AIC: Akaike information criteria
𝛥: AIC variation versus best model
w: Akaike weights
Akaike weights show probability that model i is the best model for the observed data, given the candidate set of models.
pen: B. pendula
pub: B. pubescens
pla: B. platyphylla
anc: common ancestor of B. pendula and B. platyphylla
Gene flow (model):
1: allowed
0: not allowed

### Sheet: Central Europe
pen to pub	pub to pen	pen to pla	pla to pen	pub to pla	pla to pub	anc to pub	pub to anc	MaxEstLhood_Mean	d	AICi	𝛥i	wi	Notes
1	0	1	1	1	1	0	0	-28107.2	12	64743.2	0	0.999223	best model
1	0	1	1	1	0	0	0	-28114.3	11	64757.6	14.3484	0.000765521
1	1	1	0	1	0	0	0	-28118	11	64766.1	22.8679	1.08133e-05
1	1	1	1	1	1	0	0	-28119.9	13	64774.5	31.2428	1.64198e-07
1	1	1	0	1	1	0	0	-28120.8	12	64774.5	31.3152	1.58366e-07
1	0	0	1	1	0	0	0	-28122.8	10	64775.1	31.9203	1.17018e-07
1	0	1	1	0	1	0	0	-28123.9	11	64779.7	36.4532	1.21327e-08
1	1	1	0	0	1	0	0	-28124.3	11	64780.6	37.3742	7.65521e-09
1	0	1	0	1	0	0	0	-28125.5	10	64781.4	38.1373	5.22699e-09
1	1	0	1	1	1	0	0	-28125.3	12	64784.9	41.6768	8.90559e-10
1	1	1	1	1	0	0	0	-28125.7	12	64785.8	42.5978	5.61904e-10
1	0	0	1	1	1	1	0	-28127	12	64788.8	45.5912	1.25795e-10
1	1	0	1	1	0	0	0	-28128	11	64789.1	45.8938	1.08133e-10
1	1	0	0	1	0	0	0	-28129.4	10	64790.3	47.1174	5.86478e-11
1	0	0	1	1	1	0	0	-28129.1	11	64791.6	48.4266	3.04759e-11
1	0	1	0	0	1	0	0	-28130	10	64791.7	48.4989	2.93935e-11
1	0	1	1	1	1	1	0	-28127.5	13	64792	48.7425	2.60236e-11
1	1	1	1	0	0	0	0	-28132.4	11	64799.2	56.0251	6.82271e-13
1	1	1	0	0	0	0	0	-28133.4	10	64799.5	56.3277	5.86478e-13
1	0	1	0	0	0	0	0	-28134.9	9	64801	57.7816	2.83495e-13
1	0	1	1	0	0	0	0	-28136.9	10	64807.6	64.3868	1.04292e-14
1	1	1	1	0	1	1	0	-28134.4	13	64807.9	64.6303	9.23354e-15
1	1	1	0	1	0	1	0	-28135.9	12	64809.3	66.0842	4.46337e-15
1	1	1	0	0	1	1	0	-28136.1	12	64809.8	66.5447	3.54538e-15
1	1	1	0	1	0	0	1	-28136.4	12	64810.5	67.2355	2.50994e-15
1	0	1	0	1	0	1	0	-28137.3	11	64810.5	67.3078	2.42079e-15
1	0	1	1	1	0	1	1	-28135.8	13	64811.1	67.8539	1.84233e-15
1	0	1	0	1	1	0	0	-28138.7	11	64813.8	70.5314	4.83011e-16
1	0	1	0	1	1	0	1	-28138.3	12	64814.8	71.6104	2.81619e-16
1	1	1	1	1	0	1	0	-28138	13	64816.1	72.9196	1.46342e-16
1	0	1	1	0	0	1	0	-28140.1	11	64817	73.755	9.63734e-17
1	1	1	0	0	0	0	1	-28141.9	11	64821.1	77.8997	1.21327e-17
1	1	0	0	1	1	0	0	-28142.2	11	64821.8	78.5905	8.58928e-18
1	1	1	1	1	1	1	0	-28139.6	14	64821.8	78.6038	8.53245e-18
1	1	1	0	0	0	1	0	-28142.5	11	64822.5	79.2813	6.08075e-18
1	1	1	1	0	1	0	0	-28142.5	12	64824.5	81.2813	2.23698e-18
1	0	0	0	1	0	0	0	-28145.2	9	64824.7	81.4982	2.00699e-18
1	0	1	1	1	0	1	0	-28143.3	12	64826.3	83.1233	8.90559e-19
1	0	1	1	0	1	0	1	-28146.9	12	64834.6	91.4126	1.41144e-20
1	0	1	0	1	0	1	1	-28147.5	12	64836	92.7942	7.07396e-21
1	0	1	0	0	0	1	1	-28148.4	11	64836.1	92.8665	6.82271e-21
1	0	1	0	1	0	0	1	-28148.6	11	64836.5	93.327	5.41947e-21
1	1	1	1	1	1	0	1	-28146.6	14	64837.9	94.7219	2.6982e-21
1	1	1	1	0	1	0	1	-28148	13	64839.2	95.9455	1.46342e-21
1	1	1	0	1	1	1	0	-28148.4	13	64840.1	96.8665	9.23354e-22
1	0	1	0	1	1	1	0	-28149.4	12	64840.4	97.1691	7.93711e-22
1	0	1	0	0	1	1	1	-28149.9	12	64841.5	98.3204	4.46337e-22
1	0	1	1	1	0	0	1	-28150.9	12	64843.8	100.623	1.41144e-22
1	0	0	0	1	0	0	1	-28153.6	10	64846.1	102.84	4.65856e-23
1	1	1	1	0	0	0	1	-28152.9	12	64848.4	105.228	1.41144e-23
1	0	0	0	1	1	0	0	-28155.7	10	64850.9	107.675	4.15194e-24
1	1	1	0	1	0	1	1	-28153.4	13	64851.6	108.379	2.9199e-24
1	0	1	0	0	0	0	1	-28156.1	10	64851.8	108.596	2.6197e-24
1	0	1	0	0	1	0	1	-28156.1	11	64853.8	110.596	9.63734e-25
1	0	0	1	1	0	0	1	-28156.5	11	64854.7	111.517	6.08075e-25
1	0	0	1	1	0	1	0	-28156.5	11	64854.7	111.517	6.08075e-25
1	0	0	0	1	0	1	0	-28159.4	10	64859.4	116.195	5.86478e-26
1	1	0	1	1	1	1	0	-28157.2	13	64860.3	117.129	3.67594e-26
1	0	1	1	0	1	1	0	-28158.6	12	64861.6	118.353	1.99371e-26
1	0	1	1	0	1	1	1	-28158.4	13	64863.1	119.892	9.23354e-27
1	0	1	0	0	1	1	0	-28160.5	11	64863.9	120.728	6.08075e-27
1	0	0	0	1	1	1	0	-28160.6	11	64864.2	120.958	5.41947e-27
1	1	1	0	0	1	1	1	-28160	13	64866.8	123.576	1.46342e-27
1	1	1	1	1	0	0	1	-28161.5	13	64870.3	127.03	2.60236e-28
1	1	1	1	0	0	1	0	-28162.9	12	64871.5	128.254	1.41144e-28
1	0	1	1	0	0	0	1	-28165	11	64874.3	131.089	3.41946e-29
1	1	0	0	1	0	1	0	-28167.4	11	64879.8	136.616	2.15753e-30
1	0	1	0	1	1	1	1	-28166.5	13	64881.8	138.543	8.2294e-31
1	0	1	1	0	0	1	1	-28168.8	12	64885.1	141.839	1.58366e-31
1	0	1	1	1	1	1	1	-28167.3	14	64885.6	142.385	1.20524e-31
1	1	1	0	0	0	1	1	-28172.1	12	64892.7	149.438	3.54538e-33
1	1	1	1	0	0	1	1	-28171.3	13	64892.8	149.596	3.27618e-33
1	1	1	1	1	0	1	1	-28170.5	14	64893	149.754	3.02743e-33
1	1	1	0	0	1	0	1	-28176.7	12	64903.2	160.03	1.7769e-35
1	1	1	1	0	1	1	1	-28175.3	14	64904	160.806	1.20524e-35
1	1	1	1	1	1	1	1	-28175	15	64905.3	162.115	6.26295e-36
1	0	0	1	1	1	1	1	-28178.9	13	64910.3	167.095	5.1924e-37
1	0	1	0	0	0	1	0	-28181.8	10	64911	167.773	3.70042e-37
1	1	0	0	1	1	0	1	-28181.1	12	64913.4	170.161	1.12115e-37
1	1	0	1	1	0	0	1	-28181.3	12	64913.8	170.622	8.90559e-38
1	0	0	1	1	0	1	1	-28183.3	12	64918.4	175.227	8.90559e-39
1	1	1	0	1	1	0	1	-28182.7	13	64919.1	175.845	6.53684e-39
1	1	0	0	1	1	1	0	-28184.8	12	64921.9	178.681	1.58366e-39
1	1	0	0	1	0	0	1	-28186.4	11	64923.6	180.365	6.82271e-40
1	0	0	0	1	0	1	1	-28189.8	11	64931.4	188.194	1.36131e-41
1	1	1	0	1	1	1	1	-28188	14	64933.3	190.049	5.38361e-42
1	1	0	1	1	0	1	0	-28190.1	12	64934.1	190.884	3.54538e-42
1	0	1	1	1	1	0	1	-28196.6	13	64951.1	207.851	7.33446e-46
1	1	0	0	1	0	1	1	-28198.9	12	64954.4	211.147	1.41144e-46
1	1	0	1	1	1	1	1	-28197.6	14	64955.4	212.154	8.53245e-47
1	0	0	0	1	1	0	1	-28203.5	11	64963	219.739	1.9229e-48
1	1	0	1	1	1	0	1	-28202.1	13	64963.7	220.515	1.30427e-48
1	1	0	1	1	0	1	1	-28203	13	64965.8	222.588	4.62773e-49
1	1	0	1	0	1	0	0	-28205.8	11	64968.3	225.035	1.36131e-49
1	0	0	1	0	1	0	0	-28207.4	10	64969.9	226.719	5.86478e-50
1	0	0	1	0	1	1	0	-28209.4	11	64976.5	233.324	2.15753e-51
1	0	0	0	1	1	1	1	-28209.3	12	64978.3	235.094	8.90559e-52
1	1	0	0	1	1	1	1	-28208.6	13	64978.7	235.482	7.33446e-52
1	0	0	0	0	1	1	0	-28213.1	10	64983.1	239.844	8.28422e-53
1	1	0	0	0	1	0	0	-28214.9	10	64987.2	243.988	1.04292e-53
1	1	0	1	0	1	1	0	-28217.1	12	64996.3	253.054	1.12115e-55
1	0	0	0	0	0	0	0	-28222.1	8	64999.8	256.567	1.93571e-56
1	1	0	1	0	0	0	0	-28222.6	10	65004.9	261.718	1.47317e-57
1	0	0	0	0	1	0	0	-28225.3	9	65009.2	265.935	1.78873e-58
1	1	0	0	0	0	0	0	-28227.6	9	65014.5	271.231	1.26633e-59
1	0	0	1	0	0	1	1	-28226.3	11	65015.5	272.238	7.65521e-60
1	1	0	0	0	0	0	1	-28228.2	10	65017.8	274.613	2.33481e-60
1	0	0	1	0	1	0	1	-28228	11	65019.4	276.152	1.08133e-60
1	1	0	0	0	1	1	0	-28228.5	11	65020.5	277.304	6.08075e-61
1	0	0	0	0	0	0	1	-28230.7	9	65021.6	278.369	3.569e-61
1	0	0	1	0	0	1	0	-28234.8	10	65033	289.81	1.17018e-63
1	1	0	0	0	0	1	1	-28234	11	65033.2	289.968	1.08133e-63
1	1	0	1	0	0	1	0	-28234.9	11	65035.3	292.04	3.83669e-64
1	0	0	1	0	0	0	1	-28235.8	10	65035.3	292.112	3.70042e-64
1	1	0	0	0	0	1	0	-28235.8	10	65035.3	292.112	3.70042e-64
1	0	0	0	0	1	1	1	-28235.5	11	65036.6	293.422	1.9229e-64
1	0	0	0	0	0	1	1	-28241.9	10	65049.4	306.158	3.29801e-67
1	0	0	1	0	1	1	1	-28240.4	12	65049.9	306.704	2.50994e-67
1	0	0	1	1	1	0	1	-28241.6	12	65052.7	309.467	6.30467e-68
1	1	0	1	0	0	1	1	-28242.7	12	65055.2	312	1.7769e-68
1	0	0	1	0	0	0	0	-28247.9	9	65061.2	317.974	8.96491e-70
1	0	0	0	0	0	1	0	-28249.6	9	65065.1	321.888	1.26633e-70
1	1	0	1	0	1	0	1	-28260.6	12	65096.4	353.217	1.99371e-77
1	1	0	0	0	1	1	1	-28263.5	12	65103.1	359.894	7.07396e-79
1	1	0	1	0	0	0	1	-28264.7	11	65103.9	360.657	4.83011e-79
1	1	0	0	0	1	0	1	-28268	11	65111.5	368.256	1.08133e-80
1	0	0	0	0	1	0	1	-28286.6	10	65152.3	409.084	1.47317e-89
1	1	0	1	0	1	1	1	-28316.1	13	65226.2	483.01	1.30427e-105
0	0	0	0	0	0	0	0	-28560.8	7	65777.7	1034.45	2.35036e-225

### Sheet: Southern Sweden
pen to pub	pub to pen	pen to pla	pla to pen	pub to pla	pla to pub	anc to pub	pub to anc	MaxEstLhood_Mean	d	AICi	𝛥i	wi	Notes
1	0	1	1	1	1	0	0	-31453.7	12	72448.8	0	0.761264	best model
1	0	1	0	1	1	0	0	-31456	11	72452.1	3.29595	0.146497
1	0	1	1	1	1	1	0	-31455	13	72453.8	4.99336	0.0626961
1	0	1	1	1	0	0	0	-31457.4	11	72455.3	6.51956	0.0292301
1	1	1	1	1	0	0	0	-31461	12	72465.6	16.8089	0.000170426
1	0	1	1	1	0	1	0	-31461.3	12	72466.3	17.4996	0.000120652
1	0	1	0	1	0	0	0	-31465.1	10	72471.1	22.2495	1.12234e-05
1	0	0	1	1	0	1	0	-31464.4	11	72471.5	22.6377	9.24336e-06
1	1	1	0	1	0	0	0	-31467	11	72477.4	28.6244	4.63265e-07
1	0	1	1	0	1	0	0	-31467.6	11	72478.8	30.0059	2.32183e-07
1	1	1	1	1	1	0	0	-31466.2	13	72479.6	30.7823	1.57486e-07
1	0	1	1	0	0	0	0	-31471.1	10	72484.9	36.065	1.12234e-08
1	1	0	1	1	0	0	0	-31472.2	11	72489.4	40.5978	1.16367e-09
1	0	1	1	1	0	0	1	-31472.3	12	72491.6	42.8281	3.81536e-10
1	0	0	1	1	0	0	0	-31475.6	10	72495.2	46.4266	6.31138e-11
1	0	1	1	1	0	1	1	-31473	13	72495.3	46.4399	6.26961e-11
1	0	0	1	1	1	0	0	-31477.1	11	72500.7	51.8805	4.12886e-12
1	0	1	1	0	0	0	1	-31479.1	11	72505.3	56.4857	4.12886e-13
1	0	1	1	1	1	1	1	-31476.6	14	72505.5	56.7292	3.6555e-13
1	0	1	1	0	0	1	0	-31479.3	11	72505.8	56.9462	3.27967e-13
1	0	1	0	1	0	0	1	-31481.3	11	72510.4	61.5513	3.27967e-14
1	0	0	1	1	0	0	1	-31481.4	11	72510.6	61.7816	2.92301e-14
1	1	1	1	1	0	0	1	-31480.3	13	72512.1	63.2488	1.40359e-14
1	0	1	0	0	0	0	0	-31484.1	9	72512.8	63.9986	9.64759e-15
1	1	1	0	0	0	0	0	-31484.1	10	72514.8	65.9986	3.54915e-15
1	1	1	0	1	1	0	0	-31482.5	12	72515.1	66.3145	3.03065e-15
1	1	1	1	0	0	1	0	-31482.9	12	72516.1	67.2355	1.91221e-15
1	0	1	1	1	1	0	1	-31482.9	13	72518.1	69.2355	7.03462e-16
1	1	1	0	0	1	1	0	-31484	12	72518.6	69.7683	5.38934e-16
1	1	1	1	0	1	0	0	-31485.3	12	72521.6	72.7617	1.20652e-16
1	1	1	0	1	1	1	0	-31484.9	13	72522.7	73.8407	7.03462e-17
1	1	1	1	1	0	1	0	-31485.1	13	72523.1	74.3012	5.5878e-17
1	0	1	0	0	1	1	0	-31487.7	11	72525.1	76.2879	2.06933e-17
1	0	1	0	1	0	1	0	-31488.7	11	72527.4	78.5905	6.5438e-18
1	0	0	1	1	1	1	0	-31488.9	12	72529.9	81.051	1.91221e-18
1	1	1	1	1	1	1	1	-31486.5	15	72530.3	81.5248	1.50887e-18
1	0	0	1	1	0	1	1	-31489.3	12	72530.8	81.972	1.20652e-18
1	1	0	0	1	0	0	0	-31491.1	10	72530.9	82.1167	1.12234e-18
1	1	1	1	1	1	1	0	-31487.9	14	72531.6	82.7484	8.18364e-19
1	0	1	0	1	0	1	1	-31489.8	12	72531.9	83.1233	6.78477e-19
1	0	1	1	0	1	1	0	-31491	12	72534.7	85.8864	1.70426e-19
1	0	1	0	1	1	0	1	-31493.7	12	72540.9	92.1034	7.61264e-21
1	1	0	0	1	1	0	0	-31495	11	72541.9	93.0968	4.63265e-21
1	1	1	0	0	1	0	0	-31495	11	72541.9	93.0968	4.63265e-21
1	0	1	1	0	1	0	1	-31494.5	12	72542.8	93.9455	3.03065e-21
1	1	1	0	1	0	0	1	-31495.3	12	72544.6	95.7875	1.20652e-21
1	0	1	0	0	1	0	0	-31497.8	10	72546.4	97.544	5.01331e-22
1	1	1	1	1	0	1	1	-31494.4	14	72546.5	97.7152	4.602e-22
1	0	1	1	0	0	1	1	-31496.5	12	72547.4	98.5506	3.03065e-22
1	1	1	1	1	1	0	1	-31494.8	14	72547.5	98.6362	2.90366e-22
1	1	1	0	1	1	1	1	-31495.7	14	72549.5	100.709	1.03026e-22
1	1	1	0	1	0	1	0	-31500.3	12	72556.1	107.3	3.81536e-24
1	1	0	1	1	1	1	0	-31500.4	13	72558.4	109.531	1.25095e-24
1	0	1	0	0	0	1	0	-31503.4	10	72559.3	110.438	7.94556e-25
1	1	1	1	0	0	0	1	-31503.3	12	72563	114.208	1.20652e-25
1	1	1	1	0	0	0	0	-31504.2	11	72563.1	114.281	1.16367e-25
1	1	1	0	0	1	0	1	-31503.5	12	72563.5	114.669	9.58375e-26
1	1	1	1	0	1	1	0	-31502.8	13	72563.9	115.057	7.89298e-26
1	0	0	0	1	0	0	0	-31507.1	9	72565.8	116.958	3.05084e-26
1	1	0	1	1	0	0	1	-31504.7	12	72566.3	117.432	2.40733e-26
1	0	0	0	1	1	0	0	-31507.8	10	72569.4	120.57	5.01331e-27
1	1	0	1	1	1	0	0	-31506.4	12	72570.2	121.346	3.40044e-27
1	1	1	0	1	1	0	1	-31507.7	13	72575.2	126.34	2.80053e-28
1	1	1	0	0	0	1	1	-31509	12	72576.2	127.333	1.70426e-28
1	0	1	1	0	1	1	1	-31508.5	13	72577	128.182	1.11491e-28
1	1	1	0	0	0	0	1	-31511.2	11	72579.2	130.399	3.67985e-29
1	1	0	1	1	0	1	0	-31511.7	12	72582.4	133.55	7.61264e-30
1	0	1	0	1	1	1	0	-31513.2	12	72585.8	137.004	1.35374e-30
1	0	0	0	1	0	1	0	-31516.4	10	72589.2	140.372	2.51261e-31
1	0	1	0	0	1	1	1	-31516	12	72592.3	143.451	5.38934e-32
1	0	1	0	0	0	1	1	-31517.1	11	72592.8	143.984	4.12886e-32
1	1	1	1	0	1	0	1	-31515.4	13	72592.9	144.07	3.95586e-32
1	0	0	0	1	1	1	0	-31518.5	11	72596	147.208	8.23815e-33
1	1	0	1	1	0	1	1	-31517.1	13	72596.8	147.984	5.5878e-33
1	0	1	0	1	1	1	1	-31518	13	72598.9	150.056	1.98263e-33
1	0	1	0	0	1	0	1	-31520.8	11	72601.3	152.503	5.83216e-34
1	1	1	0	0	1	1	1	-31519.6	13	72602.6	153.74	3.14225e-34
1	0	1	0	0	0	0	1	-31524	10	72606.7	157.872	3.98221e-35
1	1	1	1	0	0	1	1	-31524.3	13	72613.4	164.563	1.40359e-36
1	1	0	0	1	0	0	1	-31526.1	11	72613.5	164.707	1.30566e-36
1	1	0	1	1	1	0	1	-31524.7	13	72614.3	165.484	8.85607e-37
1	1	0	0	1	0	1	0	-31527.2	11	72616.1	167.24	3.67985e-37
1	1	1	1	0	1	1	1	-31524.9	14	72616.8	167.944	2.58789e-37
1	0	0	1	1	1	0	1	-31526.7	12	72616.9	168.089	2.40733e-37
1	1	1	0	1	0	1	1	-31527.9	13	72621.7	172.852	2.22454e-38
1	1	1	0	0	0	1	0	-31533.2	11	72629.9	181.056	3.67985e-40
1	1	0	0	1	1	1	0	-31533.4	12	72632.3	183.516	1.07531e-40
1	1	0	0	1	0	1	1	-31537.8	12	72642.5	193.647	6.78477e-43
1	0	0	0	1	0	0	1	-31548.8	10	72663.8	214.976	1.58535e-47
1	0	0	0	1	0	1	1	-31553.6	11	72676.8	228.028	2.32183e-50
1	1	0	0	1	1	1	1	-31555	13	72684.1	235.252	6.26961e-52
1	0	0	1	1	1	1	1	-31556.5	13	72687.5	238.706	1.11491e-52
1	0	0	0	1	1	0	1	-31571.5	11	72718.1	269.245	2.60513e-59
1	0	0	0	1	1	1	1	-31581.7	12	72743.6	294.731	7.61264e-65
1	1	0	0	1	1	0	1	-31587.3	12	72756.4	307.625	1.20652e-67
1	0	0	1	0	1	0	0	-31592	10	72763.3	314.448	3.98221e-69
1	1	0	1	1	1	1	1	-31588.8	14	72763.9	315.079	2.90366e-69
1	0	0	1	0	1	1	0	-31601	11	72786	337.171	4.63265e-74
1	1	0	1	0	1	1	0	-31609.1	12	72806.6	357.822	1.51892e-78
1	0	0	1	0	0	0	0	-31612.1	9	72807.6	358.729	9.64759e-79
1	0	0	1	0	0	1	0	-31613.4	10	72812.5	363.723	7.94556e-80
1	1	0	1	0	0	0	0	-31613.9	10	72813.7	364.874	4.46811e-80
1	1	0	1	0	1	0	0	-31620.4	11	72830.7	381.841	9.24336e-84
1	0	0	0	0	1	0	0	-31625	9	72837.3	388.433	3.42309e-85
1	0	0	1	0	0	0	1	-31629	10	72848.5	399.643	1.25929e-87
1	0	0	0	0	0	1	0	-31632.7	9	72855	406.163	4.83525e-89
1	1	0	1	0	0	1	1	-31632.1	12	72859.6	410.781	4.80325e-90
1	0	0	1	0	1	1	1	-31632.5	12	72860.5	411.702	3.03065e-90
1	0	0	0	0	1	1	0	-31636.5	10	72865.7	416.913	2.23936e-91
1	1	0	1	0	0	1	0	-31636.1	11	72866.8	417.992	1.30566e-91
1	1	0	0	0	0	0	0	-31639.7	9	72871.1	422.281	1.52904e-92
1	1	0	0	0	1	0	0	-31639.2	10	72872	423.13	1.00029e-92
1	1	0	1	0	1	1	1	-31636.7	13	72872.2	423.373	8.85607e-93
1	1	0	0	0	1	1	0	-31638.8	11	72873	424.209	5.83216e-93
1	0	0	0	0	0	0	0	-31645.9	8	72883.4	434.557	3.30151e-95
1	1	0	0	0	0	1	0	-31646	10	72887.6	438.787	3.98221e-96
1	0	0	0	0	0	1	1	-31646.1	10	72887.8	439.017	3.54915e-96
1	0	0	1	0	1	0	1	-31645.6	11	72888.7	439.866	2.32183e-96
1	1	0	0	0	0	1	1	-31645.9	11	72889.4	440.557	1.64373e-96
1	1	0	0	0	1	1	1	-31646.4	12	72892.5	443.708	3.40044e-97
1	1	0	0	0	0	0	1	-31648.5	10	72893.4	444.544	2.23936e-97
1	0	0	0	0	1	0	1	-31649.7	10	72896.1	447.307	5.62502e-98
1	0	0	0	0	0	0	1	-31652.3	9	72900.1	451.293	7.66335e-99
1	1	0	1	0	0	0	1	-31662.7	11	72928.1	479.24	6.5438e-105
1	0	0	1	0	0	1	1	-31663.4	11	72929.7	480.852	2.92301e-105
1	1	0	1	0	1	0	1	-31669.9	12	72946.6	497.819	6.04694e-109
1	1	0	0	0	1	0	1	-31680.3	11	72968.6	519.766	1.03712e-113
1	0	0	0	0	1	1	1	-31691.7	11	72994.8	546.015	2.06933e-119
0	0	0	0	0	0	0	0	-31892.1	7	73448.3	999.453	7.12866e-218

### Sheet: Central Asia
pen to pub	pub to pen	pen to pla	pla to pen	pub to pla	pla to pub	anc to pub	pub to anc	MaxEstLhood_Mean	d	AICi	𝛥i	wi	Notes
1	0	1	1	1	1	0	0	-34201.4	12	78775.6	0	1	best model
1	1	1	1	1	1	0	0	-34216.4	13	78812.2	36.5388	1.16334e-08
1	0	1	0	1	0	0	0	-34219.8	10	78814	38.3676	4.66218e-09
1	0	1	1	0	1	0	0	-34219.3	11	78814.9	39.2163	3.04996e-09
1	0	1	0	0	1	0	0	-34224.6	10	78825.1	49.42	1.85605e-11
1	1	1	0	1	1	0	0	-34225.1	12	78830.2	54.5713	1.41254e-12
1	1	1	1	0	1	0	0	-34225.5	12	78831.1	55.4923	8.91251e-13
1	0	1	0	1	1	0	0	-34226.8	11	78832.1	56.4857	5.42369e-13
1	1	1	0	0	1	0	0	-34227.7	11	78834.2	58.558	1.9244e-13
1	0	0	1	1	0	0	0	-34233.1	10	78844.6	68.9919	1.04373e-15
1	0	1	1	1	0	0	0	-34232.4	11	78845	69.3801	8.59596e-16
1	1	1	0	1	0	0	0	-34232.6	11	78845.5	69.8407	6.82802e-16
1	1	1	0	1	1	0	1	-34231.4	13	78846.7	71.0776	3.67879e-16
1	0	1	1	1	0	1	0	-34232.3	12	78846.8	71.1499	3.54813e-16
1	0	1	1	0	1	1	0	-34232.7	12	78847.7	72.0709	2.23872e-16
1	0	1	1	0	0	0	0	-34236.3	10	78852	76.3602	2.62174e-17
1	0	1	0	1	1	1	0	-34236.4	12	78856.2	80.5905	3.16228e-18
1	0	0	1	1	1	0	0	-34238.7	11	78859.5	83.8864	6.08547e-19
1	0	0	1	1	0	1	0	-34243.3	11	78870.1	94.4783	3.04996e-21
1	0	1	0	0	0	0	0	-34245.2	9	78870.5	94.8532	2.52862e-21
1	1	1	1	1	0	0	0	-34242.7	12	78870.7	95.0968	2.23872e-21
1	0	1	1	1	1	0	1	-34244.2	13	78876.2	100.551	1.46455e-22
1	0	0	1	1	0	0	1	-34246.4	11	78877.3	101.616	8.59596e-23
1	0	1	0	1	0	1	0	-34248.3	11	78881.6	105.991	9.64483e-24
1	1	1	1	0	0	0	0	-34251.7	11	78889.5	113.82	1.9244e-25
1	0	1	0	1	0	0	1	-34252.4	11	78891.1	115.432	8.59596e-26
1	1	1	1	0	1	1	0	-34252	13	78894.1	118.511	1.84376e-26
1	1	1	0	0	1	1	0	-34253	12	78894.4	118.813	1.58489e-26
1	0	1	1	1	1	1	1	-34252.3	14	78896.8	121.202	4.80188e-27
1	0	0	0	1	0	0	0	-34257	9	78897.7	122.024	3.18334e-27
1	1	1	0	1	1	1	0	-34253.6	13	78897.8	122.195	2.92217e-27
1	0	0	0	1	1	0	0	-34257.1	10	78899.9	124.254	1.04373e-27
1	0	1	0	0	1	0	1	-34256.8	11	78901.2	125.563	5.42369e-28
1	0	1	1	1	1	1	0	-34255.4	13	78902	126.34	3.67879e-28
1	1	1	0	0	0	0	0	-34258.2	10	78902.4	126.787	2.94164e-28
1	1	1	0	0	1	1	1	-34255.7	13	78902.7	127.03	2.60439e-28
1	0	1	0	0	1	1	1	-34256.9	12	78903.4	127.793	1.77828e-28
1	1	0	1	1	1	0	0	-34260.1	12	78910.8	135.162	4.46684e-30
1	0	1	0	1	1	0	1	-34261	12	78912.9	137.234	1.58489e-30
1	1	0	0	1	0	0	0	-34263.1	10	78913.7	138.07	1.04373e-30
1	0	0	1	1	1	1	0	-34265.5	12	78923.2	147.596	8.91251e-33
1	0	1	1	1	0	0	1	-34265.9	12	78924.2	148.517	5.62341e-33
1	1	1	1	1	0	1	0	-34265.2	13	78924.5	148.905	4.63133e-33
1	1	1	1	1	1	0	1	-34264.5	14	78924.9	149.293	3.81427e-33
1	1	0	1	1	1	0	1	-34265.4	13	78925	149.365	3.67879e-33
1	1	1	0	0	0	0	1	-34267.6	11	78926.1	150.431	2.15921e-33
1	0	1	1	0	0	0	1	-34267.7	11	78926.3	150.661	1.9244e-33
1	1	1	1	0	0	1	0	-34267.3	12	78927.4	151.74	1.12202e-33
1	1	1	1	1	1	1	0	-34265.7	14	78927.7	152.056	9.581e-34
1	0	1	1	0	1	0	1	-34270.7	12	78935.2	159.569	2.23872e-35
1	0	1	1	0	0	1	0	-34272.2	11	78936.7	161.023	1.08217e-35
1	1	1	0	0	0	1	1	-34271.8	12	78937.7	162.102	6.30957e-36
1	1	1	1	1	0	0	1	-34272.1	13	78940.4	164.793	1.64326e-36
1	0	1	0	1	0	1	1	-34273	12	78940.5	164.865	1.58489e-36
1	1	1	1	1	1	1	1	-34270.8	15	78941.4	165.799	9.93383e-37
1	1	1	0	0	1	0	1	-34274.1	12	78943	167.398	4.46684e-37
1	0	1	0	0	0	1	0	-34276.3	10	78944.1	168.464	2.62174e-37
1	1	0	1	1	0	0	0	-34275.5	11	78944.3	168.622	2.42267e-37
1	0	0	0	1	0	1	0	-34278.4	10	78948.9	173.299	2.33662e-38
1	1	1	1	0	1	0	1	-34275.9	13	78949.2	173.543	2.06874e-38
1	0	0	0	1	1	1	0	-34278.2	11	78950.5	174.839	1.08217e-38
1	0	1	0	1	1	1	1	-34277.2	13	78952.2	176.536	4.63133e-39
1	0	1	1	1	0	1	1	-34278.4	13	78954.9	179.299	1.16334e-39
1	0	1	0	0	0	0	1	-34284.4	10	78962.7	187.115	2.33662e-41
1	1	1	0	1	0	1	0	-34283.5	12	78964.7	189.042	8.91251e-42
1	1	1	0	0	0	1	0	-34284.4	11	78964.7	189.115	8.59596e-42
1	1	1	0	1	0	1	1	-34285.7	13	78971.7	196.108	2.60439e-43
1	1	1	1	0	0	1	1	-34286	13	78972.4	196.799	1.84376e-43
1	0	0	1	1	1	0	1	-34288.8	12	78976.9	201.246	1.99526e-44
1	0	1	0	0	0	1	1	-34290.4	11	78978.6	202.93	8.59596e-45
1	0	1	1	0	1	1	1	-34290	13	78981.6	206.009	1.84376e-45
1	1	0	1	1	1	1	0	-34291.7	13	78985.6	209.923	2.60439e-46
1	0	1	0	0	1	1	0	-34297.7	11	78995.4	219.739	1.9244e-48
1	1	0	0	1	1	0	0	-34297.9	11	78995.8	220.199	1.5286e-48
1	1	0	0	1	1	0	1	-34297.9	12	78997.8	222.199	5.62341e-49
1	1	1	1	1	0	1	1	-34296.3	14	78998.1	222.515	4.80188e-49
1	0	0	1	1	1	1	1	-34298.8	13	79001.9	226.272	7.34016e-50
1	1	0	1	1	0	0	1	-34300.1	12	79002.9	227.265	4.46684e-50
1	1	1	1	0	1	1	1	-34298.5	14	79003.2	227.581	3.81427e-50
1	1	1	0	1	0	0	1	-34300.6	12	79004.1	228.416	2.51189e-50
1	1	1	0	1	1	1	1	-34299.5	14	79005.5	229.884	1.20618e-50
1	1	0	0	1	0	0	1	-34302.9	11	79007.3	231.712	4.83386e-51
1	0	1	1	0	0	1	1	-34303.9	12	79011.6	236.015	5.62341e-52
1	1	0	1	1	0	1	0	-34305.7	12	79015.8	240.16	7.07946e-53
1	0	0	0	1	1	1	1	-34308.6	12	79022.5	246.837	2.51189e-54
1	1	1	1	0	0	0	1	-34310.3	12	79026.4	250.752	3.54813e-55
1	0	0	1	1	0	1	1	-34311.7	12	79029.6	253.975	7.07946e-56
1	0	0	0	1	0	1	1	-34313.2	11	79031.1	255.429	3.42211e-56
1	0	0	1	0	1	0	0	-34315.6	10	79034.6	258.955	5.86934e-57
1	1	0	1	0	1	0	0	-34316.9	11	79039.6	263.949	4.83386e-58
1	0	0	0	1	0	0	1	-34319.2	10	79042.9	267.245	9.30227e-59
1	1	0	0	1	0	1	0	-34323	11	79053.6	277.994	4.30819e-61
1	1	0	1	1	0	1	1	-34322.9	13	79057.4	281.764	6.54192e-62
1	1	0	1	0	1	1	0	-34323.9	12	79057.7	282.067	5.62341e-62
1	0	0	1	0	1	1	0	-34331.6	11	79073.4	297.797	2.15921e-65
1	1	0	0	1	1	1	0	-34330.8	12	79073.6	297.955	1.99526e-65
1	0	0	0	0	1	1	1	-34335.1	11	79081.5	305.856	3.83968e-67
1	0	0	0	0	1	0	0	-34336.9	9	79081.6	306	3.57177e-67
1	1	0	0	0	1	1	0	-34336.7	11	79085.2	309.54	6.08547e-68
1	0	0	0	0	1	0	1	-34338.8	10	79088	312.375	1.47431e-68
1	0	0	1	0	0	1	0	-34340.5	10	79091.9	316.29	2.08252e-69
1	1	0	0	0	1	0	0	-34340.5	10	79091.9	316.29	2.08252e-69
1	0	0	0	0	0	1	0	-34348.9	9	79109.3	333.631	3.57177e-73
1	0	0	1	0	0	0	0	-34349.2	9	79110	334.322	2.52862e-73
1	0	0	0	0	1	1	0	-34349.3	10	79112.2	336.552	8.29066e-74
1	0	0	1	0	1	1	1	-34347.7	12	79112.5	336.868	7.07946e-74
1	1	0	0	1	1	1	1	-34347.3	13	79113.6	337.947	4.12768e-74
1	0	0	0	1	1	0	1	-34349.8	11	79115.3	339.704	1.71512e-74
1	1	0	0	0	0	0	1	-34351.6	10	79117.5	341.848	5.86934e-75
1	1	0	0	0	0	1	1	-34350.8	11	79117.6	342.006	5.42369e-75
1	1	0	0	0	0	0	0	-34353.1	9	79118.9	343.302	2.83716e-75
1	1	0	1	0	0	0	0	-34352.7	10	79120	344.381	1.6542e-75
1	0	0	0	0	0	0	0	-34357.7	8	79127.5	351.894	3.86525e-77
1	1	0	1	0	0	1	0	-34355.2	11	79127.8	352.138	3.42211e-77
1	0	0	0	0	0	0	1	-34358.3	9	79130.9	355.276	7.12662e-78
1	0	0	1	0	0	1	1	-34357.2	11	79132.4	356.743	3.42211e-78
1	1	0	0	0	0	1	0	-34361.2	10	79139.6	363.953	9.30227e-80
1	0	0	1	0	0	0	1	-34362.4	10	79142.3	366.716	2.33662e-80
1	0	0	0	0	0	1	1	-34363.4	10	79144.7	369.019	7.38906e-81
1	1	0	1	0	1	1	1	-34370.5	13	79167	391.367	1.03683e-85
1	1	0	0	1	0	1	1	-34377.5	12	79181.1	405.485	8.91251e-89
1	1	0	1	0	1	0	1	-34382.3	12	79192.2	416.538	3.54813e-91
1	0	0	1	0	1	0	1	-34384.3	11	79194.8	419.143	9.64483e-92
1	1	0	1	1	1	1	1	-34388.5	14	79210.4	434.814	3.81427e-95
1	1	0	1	0	0	1	1	-34392.3	12	79215.2	439.563	3.54813e-96
1	1	0	0	0	1	1	1	-34394.3	12	79219.8	444.169	3.54813e-97
1	1	0	0	0	1	0	1	-34406.1	11	79245	469.339	1.21421e-102
1	1	0	1	0	0	0	1	-34412.9	11	79260.6	484.997	4.83386e-106
0	0	0	0	0	0	0	0	-34658.1	7	79817.2	1041.59	6.62937e-227

### Sheet: Spain
pen to pub	pub to pen	pen to pla	pla to pen	pub to pla	pla to pub	anc to pub	pub to anc	MaxEstLhood_Mean	d	AICi	𝛥i	wi	Notes
1	0	1	1	1	1	0	0	-49309.2	12	113563	0	1	best model
1	1	1	1	1	1	0	0	-49324.5	13	113600	37.2296	8.23579e-09
1	0	1	1	1	0	0	0	-49329.3	11	113607	44.282	2.42267e-10
1	0	1	1	1	0	1	0	-49330.1	12	113611	48.124	3.54813e-11
1	0	1	1	1	0	0	1	-49335.9	12	113624	61.479	4.46684e-14
1	0	1	1	0	1	1	1	-49341.5	13	113639	76.3735	2.60439e-17
1	0	1	0	0	1	1	0	-49343.4	11	113639	76.7484	2.15921e-17
1	0	1	0	0	1	0	0	-49345.5	10	113642	79.5838	5.23105e-18
1	0	1	0	1	1	0	0	-49346.8	11	113647	84.5772	4.30819e-19
1	0	1	1	1	0	1	1	-49345.5	13	113648	85.5838	2.60439e-19
1	1	1	1	1	0	1	1	-49345.6	14	113650	87.8141	8.53908e-20
1	0	0	1	1	0	0	0	-49350.7	10	113654	91.5573	1.31398e-20
1	0	1	0	1	1	1	0	-49349.4	12	113655	92.5639	7.94328e-21
1	1	1	0	1	0	0	0	-49351.2	11	113657	94.7086	2.71828e-21
1	1	1	1	0	0	1	0	-49351	12	113659	96.2481	1.25893e-21
1	0	1	0	0	0	0	0	-49354.7	9	113661	98.7676	3.57177e-22
1	0	1	1	1	1	1	0	-49353.7	13	113667	104.465	2.06874e-23
1	1	1	1	1	0	0	0	-49355.6	12	113669	106.84	6.30957e-24
1	0	1	0	1	0	0	0	-49360.2	10	113676	113.432	2.33662e-25
1	0	1	1	0	0	1	1	-49359.4	12	113678	115.59	7.94328e-26
1	1	0	1	1	0	0	0	-49364.4	11	113688	125.103	6.82802e-28
1	1	1	0	0	1	0	0	-49365.3	11	113690	127.175	2.42267e-28
1	0	0	1	1	1	0	0	-49365.5	11	113690	127.636	1.9244e-28
1	1	1	0	1	0	0	1	-49366.2	12	113694	131.247	3.16228e-29
1	0	0	1	1	0	1	1	-49367.7	12	113697	134.701	5.62341e-30
1	1	1	0	1	1	0	0	-49368	12	113698	135.392	3.98107e-30
1	1	1	0	0	0	1	0	-49369.4	11	113699	136.616	2.15921e-30
1	1	1	0	1	1	1	0	-49367.8	13	113700	136.931	1.84376e-30
1	0	1	1	0	0	0	0	-49372	10	113703	140.602	2.94164e-31
1	1	1	1	1	0	0	1	-49369.6	13	113704	141.076	2.32116e-31
1	0	1	0	1	1	0	1	-49372.1	12	113707	144.833	3.54813e-32
1	1	1	0	1	0	1	0	-49375.4	12	113715	152.431	7.94328e-34
1	1	1	0	0	0	0	0	-49378.3	10	113718	155.109	2.08252e-34
1	1	1	0	0	0	0	1	-49379.4	11	113722	159.641	2.15921e-35
1	0	1	1	0	1	0	1	-49381.9	12	113730	167.398	4.46684e-37
1	1	1	1	0	1	1	0	-49381.4	13	113731	168.247	2.92217e-37
1	0	1	0	1	1	1	1	-49381.9	13	113732	169.398	1.64326e-37
1	1	1	0	0	1	1	0	-49382.9	12	113732	169.701	1.41254e-37
1	0	1	0	0	0	1	0	-49384.7	10	113732	169.845	1.31398e-37
1	1	1	1	0	1	0	1	-49383.1	13	113735	172.161	4.12768e-38
1	0	1	1	0	0	0	1	-49385	11	113735	172.536	3.42211e-38
1	1	1	0	0	1	1	1	-49383.9	13	113737	174.003	1.64326e-38
1	1	0	1	1	0	1	0	-49389	12	113746	183.746	1.25893e-40
1	0	1	1	1	1	1	1	-49388.6	14	113749	186.825	2.70029e-41
1	1	1	1	1	1	1	1	-49388.1	15	113750	187.674	1.76651e-41
1	1	1	0	1	0	1	1	-49392.2	13	113756	193.115	1.16334e-42
1	1	1	1	1	1	0	1	-49394.4	14	113763	200.18	3.39947e-44
1	0	1	0	1	0	1	0	-49398.5	11	113766	203.621	6.08547e-45
1	0	0	1	1	1	1	1	-49396.8	13	113766	203.706	5.8305e-45
1	1	1	1	0	0	0	0	-49399.9	11	113769	206.844	1.21421e-45
1	1	1	1	0	0	0	1	-49401.2	12	113774	211.838	1e-46
1	1	0	0	1	0	1	0	-49402.8	11	113776	213.522	4.30819e-47
1	1	1	1	1	0	1	0	-49401.3	13	113777	214.068	3.27873e-47
1	1	1	0	1	1	1	1	-49401.6	14	113779	216.759	8.53908e-48
1	0	0	1	1	1	0	1	-49403.8	12	113780	217.825	5.01187e-48
1	0	1	1	1	1	0	1	-49403.2	13	113781	218.443	3.67879e-48
1	0	1	0	0	1	0	1	-49405	11	113781	218.588	3.42211e-48
1	0	1	0	1	0	0	1	-49406.3	11	113784	221.581	7.66116e-49
1	0	1	1	0	0	1	0	-49407.2	11	113786	223.653	2.71828e-49
1	1	1	0	1	1	0	1	-49411.2	13	113799	236.864	3.67879e-52
1	0	1	0	0	0	0	1	-49414	10	113800	237.311	2.94164e-52
1	1	0	0	1	0	0	0	-49419.6	10	113813	250.205	4.66218e-55
1	0	0	1	1	1	1	0	-49418	12	113813	250.521	3.98107e-55
1	1	1	1	1	1	1	0	-49421.7	14	113826	263.041	7.61046e-58
1	1	1	1	0	1	1	1	-49424.6	14	113832	269.718	2.70029e-59
1	1	0	1	1	0	1	1	-49425.8	13	113833	270.481	1.84376e-59
1	1	0	1	1	0	0	1	-49427.6	12	113835	272.626	6.30957e-60
1	1	1	1	0	0	1	1	-49429.9	13	113843	279.922	1.64326e-61
1	1	0	0	1	1	0	0	-49433.7	11	113847	284.672	1.5286e-62
1	1	1	1	0	1	0	0	-49434.1	12	113850	287.593	3.54813e-63
1	1	1	0	0	1	0	1	-49434.9	12	113852	289.435	1.41254e-63
1	1	1	0	0	0	1	1	-49435.9	12	113854	291.738	4.46684e-64
1	0	1	1	0	1	1	0	-49436.6	12	113856	293.349	1.99526e-64
1	1	0	0	1	1	0	1	-49437.1	12	113857	294.501	1.12202e-64
1	1	0	0	1	0	1	1	-49437.2	12	113857	294.731	1e-64
1	0	1	0	0	1	1	1	-49437.6	12	113858	295.652	6.30957e-65
1	1	0	1	1	1	0	0	-49437.7	12	113859	295.882	5.62341e-65
1	1	0	1	1	1	1	1	-49436.2	14	113859	296.428	4.27968e-65
1	0	1	0	1	0	1	1	-49440.2	12	113864	301.639	3.16228e-66
1	0	0	0	1	0	0	1	-49443.9	10	113869	306.158	3.30057e-67
1	1	0	0	1	0	0	1	-49444.2	11	113871	308.849	8.59596e-68
1	1	0	0	1	1	1	0	-49444.1	12	113873	310.619	3.54813e-68
1	0	1	1	0	1	0	0	-49449.5	11	113884	321.053	1.9244e-70
1	0	0	0	1	0	0	0	-49453.4	9	113889	326.033	1.59545e-71
1	0	0	0	1	1	1	1	-49456.9	12	113903	340.092	1.41254e-74
1	0	0	1	1	0	1	0	-49461.4	11	113911	348.453	2.15921e-76
1	0	0	1	1	0	0	1	-49462.5	11	113914	350.986	6.08547e-77
1	1	0	1	1	1	0	1	-49462	13	113916	353.835	1.46455e-77
1	0	0	0	1	0	1	0	-49465.2	10	113918	355.203	7.38906e-78
1	1	0	1	1	1	1	0	-49463.1	13	113919	356.368	4.12768e-78
1	1	0	0	1	1	1	1	-49464.4	13	113922	359.361	9.24071e-79
1	0	1	0	0	0	1	1	-49466.5	11	113923	360.197	6.08547e-79
1	0	0	0	1	0	1	1	-49474.8	11	113942	379.308	4.30819e-83
1	0	0	0	1	1	0	0	-49486.3	10	113966	403.788	2.08252e-88
1	0	0	0	1	1	0	1	-49492.7	11	113983	420.524	4.83386e-92
1	0	0	1	0	1	0	0	-49518.8	10	114041	478.622	1.17109e-104
1	0	0	1	0	0	0	0	-49527.2	9	114059	495.964	2.00855e-108
1	0	0	0	1	1	1	0	-49526.2	11	114060	497.661	8.59596e-109
1	0	0	1	0	1	1	0	-49547.3	11	114109	546.246	2.42267e-119
1	1	0	1	0	0	1	0	-49550.8	11	114117	554.305	4.30819e-121
1	1	0	1	0	0	0	0	-49552.9	10	114120	557.14	1.04373e-121
1	1	0	1	0	1	1	0	-49551.8	12	114121	558.607	5.01187e-122
1	1	0	1	0	0	1	1	-49554.7	12	114128	565.285	1.77828e-123
1	0	0	1	0	0	1	1	-49561.4	11	114141	578.712	2.15921e-126
1	1	0	1	0	1	1	1	-49570.8	13	114167	604.356	5.8305e-132
1	0	0	1	0	0	1	0	-49575.3	10	114171	608.718	6.5855e-133
1	0	0	0	0	1	0	0	-49576.3	9	114172	609.02	5.66087e-133
1	0	0	0	0	0	1	0	-49581	9	114182	619.843	2.52862e-135
1	0	0	0	0	0	0	0	-49583.3	8	114186	623.139	4.86607e-136
1	0	0	0	0	0	1	1	-49584.3	10	114192	629.441	2.08252e-137
1	1	0	1	0	1	0	1	-49583.5	12	114194	631.599	7.07946e-138
1	1	0	1	0	0	0	1	-49585.9	11	114198	635.125	1.21421e-138
1	0	0	0	0	1	1	0	-49587.3	10	114199	636.349	6.5855e-139
1	0	0	1	0	1	0	1	-49586.5	11	114199	636.507	6.08547e-139
1	0	0	1	0	0	0	1	-49587.4	10	114199	636.579	5.86934e-139
1	1	0	0	0	1	1	0	-49593.6	11	114215	652.855	1.71512e-142
1	1	0	0	0	1	0	0	-49595.3	10	114217	654.77	6.5855e-143
1	0	0	1	0	1	1	1	-49593.9	12	114218	655.546	4.46684e-143
1	1	0	0	0	0	0	1	-49610.5	10	114252	689.769	1.6542e-150
1	1	0	0	0	1	1	1	-49610.3	12	114256	693.308	2.81838e-151
1	1	0	1	0	1	0	0	-49612.2	11	114258	695.683	8.59596e-152
1	1	0	0	0	1	0	1	-49613.7	11	114262	699.137	1.5286e-152
1	0	0	0	0	1	0	1	-49618.3	10	114270	707.729	2.08252e-154
1	1	0	0	0	0	1	0	-49623.4	10	114282	719.472	5.86934e-157
1	0	0	0	0	0	0	1	-49641.2	9	114321	758.458	2.00855e-165
1	0	0	0	0	1	1	1	-49639.9	11	114322	759.465	1.21421e-165
1	1	0	0	0	0	0	0	-49643.8	9	114327	764.445	1.00666e-166
1	1	0	0	0	0	1	1	-49643.2	11	114330	767.063	2.71828e-167
0	0	0	0	0	0	0	0	-49981.8	7	115101	1538.72	0
